# Discovery of evolutionarily extended *cis*-regulatory overlapping genes expanding the protein universe from animals to humans

**DOI:** 10.1101/2025.07.27.667088

**Authors:** Yuhta Nomura, Naoshi Dohmae

## Abstract

A recent proteogenomics-driven approach has uncovered actively translated alternative open reading frames (altORFs) that complement reference protein-coding sequences (refCDSs). Here, we further explored proteogenomic data to identify hidden proteomes, specifically short ORF-encoded polypeptides (SEPs) and longer altORF-encoded proteins (LEPs) previously overlooked in human genomes. We discovered a novel class of proteomes originating from SEP/LEP-coding upstream overlapping altORFs (oORFs) associated with refCDSs, which *cis*-regulate refCDS translation and have undergone evolutionary selection favoring C-terminal extension for the enhanced *cis*-regulation. These translatable oORFs occur in signal effectors of the Hippo-YAP/TAZ, p53, Wnt, and TGF-β crosstalk pathways and frequently arise from intragenic frameshift polymorphisms closely linked to human diseases. The intragenic frameshift mutations divide refCDSs and capture the N-terminal regions to form the new oORFs. Consequently, we termed these entities <u>ups</u>tream region-<u>u</u>surping repurposed <u>p</u>roteins (USURPs). These findings offer new insights into birth and evolution of proteomes, broadening our understanding of the protein universe influenced by genome dynamics.

**Teaser:** Unveiling a novel category of proteomes from animals to humans and elucidating its birth, evolution, function, and relation to human diseases
