## Supplementary materials (DataS1) for "Discovery of evolutionarily extended *cis*-regulatory overlapping genes expanding the protein universe from animals to humans"

### Sheet: Sheet1
Gene name	Gene accession	altORF	altORF start codon	RiboCode	RiboTish	RiboTricer	Price	Protein length (aa)	oORF of +1 or +2	Protein sequence
TRIP12	ENST00000675453.1	oORF (ouORF)	ATG	+	+	+	+	20	2	MVVSRKGMSLQERGANVQPA
CRYZ	ENST00000417775.5	oORF (ouORF)	ATG	+	+	+	+	20	1	MKHMMIPWIVSRSPWRLDRS
USP32	ENST00000300896.9	oORF (ouORF)	ATG	+	+	+	+	20	1	MRGAWVPRSHGSDSSATRRR
AFF4	ENST00000421773.1	oORF (ouORF)	ATG	+	+	+	+	20	2	MDTKEAVFGTKRNQDKQHEP
CENPN	ENST00000305850.10	oORF (ouORF)	ATG	+	+	+	+	20	1	MWAVPKRWMRLLLSSSRGPS
ASAP1	ENST00000520342.5	oORF (ouORF)	ATG	+	+	+	+	20	1	MRQSLQKLRKRKESTQNNMG
SPECC1L	ENST00000314328.14	oORF (ouORF)	ATG	+	+	+	+	20	2	MHHEEAAQNEESKQECWLSA
PPP2R3C	ENST00000261475.10	oORF (ouORF)	ATG	+	+	+	+	20	1	MQKLLRGSRPWTGKKFFVGA
NSMCE1	ENST00000361439.9	oORF (ouORF)	ATG	+	+	+	+	20	1	MRLGSLFVPTCRAAQGEWAS
RNF123	ENST00000327697.11	oORF (ouORF)	ATG	+	+	+	+	21	1	MRDEGWHPRGPACLSPARAIG
PLEKHA1	ENST00000368988.5	oORF (ouORF)	ATG	+	+	+	+	21	2	MFKLRNALCGSSESHLWFSRH
TRMT1	ENST00000592062.5	oORF (ouORF)	ATG	+	+	+	+	21	2	MSHARIVSVAKPHFPLRPGAL
ROBO2	ENST00000487694.7	oORF (ouORF)	ATG	+	+	+	+	21	1	MQWPEDMNVSLEGCGHGLRDC
RALGPS1	ENST00000259351.10	oORF (ouORF)	ATG	+	+	+	+	22	1	MLPAEAALKLPVAWRLCTRGMV
LCLAT1	ENST00000309052.8	oORF (ouORF)	ATG	+	+	+	+	22	2	MDDVIYAFQGKGNCGASEPMVN
XPO7	ENST00000252512.14	oORF (ouORF)	ATG	+	+	+	+	22	2	MEQNGGSCAEPGPTRESVQTAV
WDR89	ENST00000620954.2	oORF (ouORF)	ATG	+	+	+	+	22	1	MLLLTWKRLRNNLLICTLLNVP
HDHD2	ENST00000300605.11	oORF (ouORF)	ATG	+	+	+	+	22	2	MKDGSMPCIKSCFGRSQWHTSH
CASD1	ENST00000297273.9	oORF (ouORF)	ATG	+	+	+	+	23	1	MEEPRWRLWPTTWASGRSTTTSA
FAM204A	ENST00000369172.8	oORF (ouORF)	ATG	+	+	+	+	23	2	MAAGRPLPDRRKDVEWAATSWPK
MXI1	ENST00000651004.1	oORF (ouORF)	ATG	+	+	+	+	23	1	MATPLHSRPCRAPDCSIQSPHGG
CABIN1	ENST00000398319.6	oORF (ouORF)	ATG	+	+	+	+	23	2	MLVAVLNLSEYDSNCSLKCQLHH
TMEM196	ENST00000405844.6	oORF (ouORF)	ATG	+	+	+	+	23	1	MTEEGCAPAVRLLGASWCSPCWR
TBCCD1	ENST00000424280.5	oORF (ouORF)	ATG	+	+	+	+	23	1	MQRSLFTLMSLEIIWISPEFSSG
BBIP1	ENST00000448814.7	oORF (ouORF)	ATG	+	+	+	+	23	2	MHLFFCMLESRTLSHLGNTGLDA
FAM104B	ENST00000477847.6	oORF (ouORF)	ATG	+	+	+	+	23	2	MYFLPGLVALGSHDLQEKKKKWQ
E2F8	ENST00000250024.9	oORF (ouORF)	ATG	+	+	+	+	23	1	MYEEFTEWRTKRKISFVSHIKGD
MYL6B	ENST00000553066.5	oORF (ouORF)	ATG	+	+	+	+	23	1	MGAPIRTLSFGHRTSCLPRRMFP
LINS1	ENST00000314742.13	oORF (ouORF)	ATG	+	+	+	+	23	2	MFTTWSCRPSYKIHFGSQNESFL
DPP8	ENST00000341861.9	oORF (ouORF)	ATG	+	+	+	+	23	2	MSRGILCLKSSHLKKISLNVEEI
WWP2	ENST00000359154.7	oORF (ouORF)	ATG	+	+	+	+	23	1	MIWHLPALAGQEWPCLLRSLSSL
TMEM170A	ENST00000561878.2	oORF (ouORF)	ATG	+	+	+	+	23	1	MATGWSARGAAAAAGRPGSCSRS
RPA1	ENST00000570451.5	oORF (ouORF)	ATG	+	+	+	+	23	1	MVGQLSEGAIAVRRPSCRRGIQT
N4BP2L2	ENST00000267068.6	oORF (ouORF)	ATG	+	+	+	+	23	1	MRRGRVRCLMVKLKVNSWDLEKK
TTLL5	ENST00000298832.14	oORF (ouORF)	ATG	+	+	+	+	24	2	MTNPKGNANRDGPGPGGNSIILRG
LSM10	ENST00000315732.3	oORF (ouORF)	ATG	+	+	+	+	24	2	MSRASRQLVWKNGGEPFSEGADHL
C5orf22	ENST00000325366.14	oORF (ouORF)	ATG	+	+	+	+	24	1	MRRRLSRVFSSCHRFTAKLTGAKT
TAF9B	ENST00000341864.6	oORF (ouORF)	ATG	+	+	+	+	24	1	MTSGWITWSRARWRLPRTLREMPW
LMCD1	ENST00000415597.5	oORF (ouORF)	ATG	+	+	+	+	24	1	MAKVAKDLNPGVKKMVITWDIHIK
TBRG4	ENST00000395655.8	oORF (ouORF)	ATG	+	+	+	+	24	1	MEGLESLARSLVSLPPRTSWQLTW
GEN1	ENST00000381254.7	oORF (ouORF)	ATG	+	+	+	+	24	2	MTKGLLPEPRRKGCPADNHQNGSE
BBS1	ENST00000526815.5	oORF (ouORF)	ATG	+	+	+	+	24	1	MRPIRSGWMRTTTQWPISTPFLPA
TXNRD1	ENST00000526580.5	oORF (ouORF)	ATG	+	+	+	+	24	2	MSSSFSNSCLSGGQTSKATKNERP
PRDM4	ENST00000228437.10	oORF (ouORF)	ATG	+	+	+	+	24	2	MPVPHHPSAPFSDIWPQADASQDE
CCDC159	ENST00000588790.5	oORF (ouORF)	ATG	+	+	+	+	24	2	MVSPRDQTSASQLRTGFVVPDGRA
SFXN2	ENST00000602647.5	oORF (ouORF)	ATG	+	+	+	+	24	2	MPRDPRRSWNAFQVHSFMCEQDGG
WDR19	ENST00000509560.5	oORF (ouORF)	ATG	+	+	+	+	25	1	MVKKEVKLTYLVTVLPWIGIKMEMS
SPAG9	ENST00000510283.5	oORF (ouORF)	ATG	+	+	+	+	25	2	MPAQRHESWMHAAVCVWLCWRGGGH
NME1-NME2	ENST00000555572.1	oORF (ouORF)	ATG	+	+	+	+	25	2	MGPRDGATVYFRDRLSRRGASYLKL
KXD1	ENST00000222307.9	oORF (ouORF)	ATG	+	+	+	+	25	1	MCRQRRRRKRWTSRTRPRGSSAAAS
PSMC5	ENST00000580864.5	oORF (ouORF)	ATG	+	+	+	+	26	1	MRWSWRRGRQAADSANIICPRLKNSS
MREG	ENST00000420348.1	oORF (ouORF)	ATG	+	+	+	+	26	1	MMRRIYGVCPMMCPTQRQTTTEPCTI
FAM120AOS	ENST00000423591.5	oORF (ouORF)	ATG	+	+	+	+	26	2	MLAGRAWLLGKSRKERENAVPRQKPL
ABLIM1	ENST00000392952.7	oORF (ouORF)	ATG	+	+	+	+	26	2	MQQMQPDVHRRRGNVSSRLHRLASRL
USP54	ENST00000433394.1	oORF (ouORF)	ATG	+	+	+	+	26	2	MMRQGNRGLNVNNNVLEEKLFFRGSW
MAP3K13	ENST00000448876.5	oORF (ouORF)	ATG	+	+	+	+	26	2	MDKNMSQYVLWHSNPSTLGEHQVPRF
TBC1D15	ENST00000491063.5	oORF (ouORF)	ATG	+	+	+	+	26	2	MDSGPKRKRSSRIRTSEQLRSRMGHG
OSBPL9	ENST00000462759.5	oORF (ouORF)	ATG	+	+	+	+	26	1	MTSFKTAKKMNRERKLKLSKRQQIAW
EGLN2	ENST00000593726.5	oORF (ouORF)	ATG	+	+	+	+	26	1	MGPGGALHARGMKTLLPWTARASRSP
GDI2	ENST00000609712.1	oORF (ouORF)	ATG	+	+	+	+	26	1	MNEEYDVIVLGTGLTVTSQNNTFRCL
CTXN2	ENST00000644354.1	oORF (ouORF)	ATG	+	+	+	+	27	2	MATSMEGKELIPEGTVKSHNNVPVNNE
GALNT3	ENST00000392701.8	oORF (ouORF)	ATG	+	+	+	+	27	1	MIKNISNRRRNNCYLSSDKLLMSEWLT
RWDD1	ENST00000466444.7	oORF (ouORF)	ATG	+	+	+	+	27	2	MGKSKGHDDRLRRGAAQRAGGPGVHLP
CIAO2A	ENST00000557835.6	oORF (ouORF)	ATG	+	+	+	+	27	2	MAEREDAAGVRAALLDAEQSPVALRPL
SLC25A19	ENST00000582778.1	oORF (ouORF)	ATG	+	+	+	+	27	2	MLCTTLQTVCSLILMDIVWARGRDGWL
RNFT1	ENST00000305783.13	oORF (ouORF)	ATG	+	+	+	+	27	2	MAPTEGLEAVYAAVLAVAPDTSVRFWS
AKAP8L	ENST00000397410.10	oORF (ouORF)	ATG	+	+	+	+	27	2	MFRAAEAGVVGCCVARHHELHRLCPGI
NAXD	ENST00000680254.1	oORF (ouORF)	ATG	+	+	+	+	27	2	MLPDGPGSSLWGNPGLQTSFRKSVFAT
SGIP1	ENST00000371037.9	oORF (ouORF)	ATG	+	+	+	+	27	2	MQFCHHDGRIEKTYKEGLWNTEERKGH
TMEM183A	ENST00000367242.4	oORF (ouORF)	ATG	+	+	+	+	28	1	MAAEPGGAGLRLPGPALRPETWPGGPAR
IST1	ENST00000378799.11	oORF (ouORF)	ATG	+	+	+	+	28	2	MVNPEVGVCCVHGRIRLGGTAQHAGLWI
TASP1	ENST00000337743.9	oORF (ouORF)	ATG	+	+	+	+	28	2	MVILENDHGEGDEFWRRAAFQIISGFGW
EXOC3	ENST00000508022.1	oORF (ouORF)	ATG	+	+	+	+	28	1	MENEKFQEKCTENTPSMNSVRIPPAFSP
TMEM106C	ENST00000429772.7	oORF (ouORF)	ATG	+	+	+	+	28	2	MTPVAYHGHGVSAFRCCSPLLLQAKARR
METTL23	ENST00000588783.5	oORF (ouORF)	ATG	+	+	+	+	28	1	MECMFGPVLWSWPSTFGFTEDLCQARPS
MAN1B1	ENST00000683324.1	oORF (ouORF)	ATG	+	+	+	+	28	1	MGGLLTALRWLPARAGEAELSVPLSRTS
ZNF561	ENST00000302851.8	oORF (ouORF)	ATG	+	+	+	+	29	2	MHIITPSASENGSHLFVPWVFFQGTNLPF
FARP2	ENST00000264042.8	oORF (ouORF)	ATG	+	+	+	+	29	2	MVKNGGDRRNIQSPADCRDALGCPDPCGS
ATF7	ENST00000420353.7	oORF (ouORF)	ATG	+	+	+	+	29	2	MKYGRRQTVCVQCPGLWTEIYKRGPPGSS
DPY19L1	ENST00000638088.2	oORF (ouORF)	ATG	+	+	+	+	29	1	MPRWSCRRGTSTGRRLPSRPSHPAPHSRR
PRRC2B	ENST00000684596.1	oORF (ouORF)	ATG	+	+	+	+	29	2	MTFHRNVRSFGANYQGQGWEKQVLDSQPV
SAT1	ENST00000379270.5	oORF (ouORF)	ATG	+	+	+	+	29	1	MRNHLLLLFKYRGLVRKGKKSKRRKWLNS
ETV3	ENST00000368192.9	oORF (ouORF)	ATG	+	+	+	+	30	2	MRRSRRRRGGDRTEDGPCREEQAGENESRL
ELOVL6	ENST00000394607.7	oORF (ouORF)	ATG	+	+	+	+	30	1	MRTPGGGEPQREELGAEAQRTRSDSEDQPQ
SH3D21	ENST00000505871.7	oORF (ouORF)	ATG	+	+	+	+	30	2	MVQSELQLQPRAGGRAEAASWGDRGNDKGD
GFM2	ENST00000296805.8	oORF (ouORF)	ATG	+	+	+	+	30	2	MPDSNSLEDQDVDQLEDICNESSDNTQCVY
CLBA1	ENST00000547315.6	oORF (ouORF)	ATG	+	+	+	+	30	2	MSPEQLPIGPLLAWGLQDARPAGAGGRAFE
SKA2	ENST00000581068.5	oORF (ouORF)	ATG	+	+	+	+	30	2	MEALRASTACGLSAAAVCGMSTIQHGGGGR
AGO3	ENST00000373191.9	oORF (ouORF)	ATG	+	+	+	+	31	2	MNGNRLRRTRWGPAPTHGAQKTWLWHHGQTH
KMT5B	ENST00000304363.9	oORF (ouORF)	ATG	+	+	+	+	31	2	MHLGQAVCGYEVVGRIQEHGGEWQEKWRQVV
EIF4G3	ENST00000684485.1	oORF (ouORF)	ATG	+	+	+	+	31	1	MHRPLDSLKPLIPLDRMQVQPRWYTLKPLRQ
BRCA1	ENST00000470026.6	oORF (ouORF)	ATG	+	+	+	+	31	2	MLWGTGVGEWISEADRWFIGTERNGFICSSR
TMEM167A	ENST00000502346.2	oORF (ouORF)	ATG	+	+	+	+	31	1	MQPLPPEPRKGDVAAASPASLCLPFSIFRVY
SRPK1	ENST00000512445.5	oORF (ouORF)	ATG	+	+	+	+	31	2	MERKVLALQARKKRTKAKKDKAQRKDGVLLY
UBL7	ENST00000395081.7	oORF (ouORF)	ATG	+	+	+	+	31	1	MCVSQVAGPTGAGERESAKERGCLSQTGTWR
RPS15	ENST00000591032.1	oORF (ouORF)	ATG	+	+	+	+	31	2	MAEVEQKKKRTFRKFTYRGVDLDQLLDMSYA
HMGXB4	ENST00000420166.5	oORF (ouORF)	ATG	+	+	+	+	32	1	MITTMEIFRLWNRHRRKRKSPAHSLLIQLWTC
CCNC	ENST00000369217.8	oORF (ouORF)	ATG	+	+	+	+	32	2	MVAPRAAPPAGAFLSGQAVFHGRELLAELPLS
ZNF559	ENST00000393883.6	oORF (ouORF)	ATG	+	+	+	+	32	1	MPVAERLTIIFLKMFSVFMSQNLKRKGWWLGG
ZNF655	ENST00000424881.5	oORF (ouORF)	ATG	+	+	+	+	32	2	MVIVLQSSDGGNTSPGSSRVTKGPVSVFGDPV
DYRK1A	ENST00000647504.1	oORF (ouORF)	ATG	+	+	+	+	32	2	MQTFICSACTVIFIPCCWPSDGWTDAPFTSVQ
STRBP	ENST00000348403.10	oORF (ouORF)	ATG	+	+	+	+	32	1	MRRYCYTKQCLVKTTRKRGKDRKKKLKYYRKP
IMPACT	ENST00000585067.5	oORF (ouORF)	ATG	+	+	+	+	32	1	MRKLKQWQPFMARSGVSLMTVPKYFVLELATI
EML2	ENST00000588172.1	oORF (ouORF)	ATG	+	+	+	+	32	1	MTICRARAVWKWTTACRRWSSGCSYRKTSWRS
GTF2F1	ENST00000595047.5	oORF (ouORF)	ATG	+	+	+	+	32	2	MAALGPSSQNVTEYVVRVPKKYSLPVLPPPQG
AHI1	ENST00000457866.6	oORF (ouORF)	ATG	+	+	+	+	32	1	MSEKRILIESMLCILSPLHKAERCLQLRVKQK
ATP6V1E1	ENST00000413576.1	oORF (ouORF)	ATG	+	+	+	+	33	2	MALSDADVQKQIKHMMAFIEQEANEKAEEIDAK
TAF6	ENST00000691681.1	oORF (ouORF)	ATG	+	+	+	+	33	1	MTGSHHQGLRLSTGGFILPGRRRGTPEWLRRRS
CTNND1	ENST00000529526.5	oORF (ouORF)	ATG	+	+	+	+	33	1	MPTHSWPTAHSPAGIRTAGLWAMLTLKDRNFQI
SEC14L1	ENST00000436233.9	oORF (ouORF)	ATG	+	+	+	+	33	2	MIILNKTGVRGLLLYCNHGAEIPVPSEGVQIPL
PWWP3A	ENST00000591337.7	oORF (ouORF)	ATG	+	+	+	+	34	2	MSVNDGGCQVCPLPMGKAIMACEGFGPNRDFNKK
PIKFYVE	ENST00000264380.9	oORF (ouORF)	ATG	+	+	+	+	34	1	MKWPQMIRRPQHWTLLMICLDLLLVLLISHTLNL
IL17RE	ENST00000454190.6	oORF (ouORF)	ATG	+	+	+	+	34	2	MQPCSGSPNCTEAHGELQTGSPAPASPPHSHRPL
TTC3	ENST00000418766.6	oORF (ouORF)	ATG	+	+	+	+	35	1	MPGERGLPHPLRGCVTCAPWTILLREISLWRIMPC
HDAC11	ENST00000446613.6	oORF (ouORF)	ATG	+	+	+	+	35	1	MCQRHAGQSCTRRATTSPSWAWRSCIPLMPENGAK
LZTS2	ENST00000454422.2	oORF (ouORF)	ATG	+	+	+	+	35	2	MEQRGGGRLRGRWPGLSLCHHGHCADSASATGACS
NFRKB	ENST00000524746.5	oORF (ouORF)	ATG	+	+	+	+	35	1	MFARLVSNSWIQGDCPPGPPKVLRLVPVEKKQWIP
ZNF707	ENST00000534303.5	oORF (ouORF)	ATG	+	+	+	+	35	1	MQHPSGGRPCDLPSLALCFPRGVASLFPWTWPRSQ
TNNT1	ENST00000587465.6	oORF (ouORF)	ATG	+	+	+	+	35	1	MTSTASAWRKTCWSCRHSSMYISSSGRRRKRSWLP
LIG3	ENST00000592690.1	oORF (ouORF)	ATG	+	+	+	+	35	1	MWDSAVAPVRWLSNGSVWTMPSVAQLAAKNARKRL
PIGV	ENST00000674222.1	oORF (ouORF)	ATG	+	+	+	+	35	1	MEELRGLRELNPGSNTPEFLVVKGCGPRTHPGRRC
SNX11	ENST00000359238.7	oORF (ouORF)	ATG	+	+	+	+	36	1	MVGRGRCRCGELVLFSDVSFQWAFGVGCRRTKNRRR
ZNF394	ENST00000337673.7	oORF (ouORF)	ATG	+	+	+	+	36	2	MSSLGLLFLHLKRRLQEGQHMPEKDEFQLDRPEARQ
TFDP1	ENST00000453989.2	oORF (ouORF)	ATG	+	+	+	+	36	1	MEGAFGKEEKSFFFSGKVNICSIDFPDLVTWQKMPV
TMTC4	ENST00000376234.7	oORF (ouORF)	ATG	+	+	+	+	36	1	MLEPGATNLQFSEWPCWTLIWITFFHLLFFLHSGLS
ST20	ENST00000485386.1	oORF (ouORF)	ATG	+	+	+	+	36	1	MEDVNSNVNADQEAGVQWRDLGSLQPLSPRFRKMAL
IST1	ENST00000537613.5	oORF (ouORF)	ATG	+	+	+	+	36	2	MVNPEVGVCCVHGRIRLVIVLLLFLGGTAQHAGLWI
NUP93	ENST00000542526.5	oORF (ouORF)	ATG	+	+	+	+	36	1	MRRTMPCCLPSKSPGRGPSAWLRSTIGSQCWLSGSK
AKTIP	ENST00000394657.12	oORF (ouORF)	ATG	+	+	+	+	36	2	MPKTEDLDDTPLTFFVWNTRYEPFLEHVYKLCTQTI
ITGB3BP	ENST00000271002.15	oORF (ouORF)	ATG	+	+	+	+	37	1	MPWRFLWRIFCFRKLLGSFYSAAVVLSRISECLLKDH
CYB5A	ENST00000340533.9	oORF (ouORF)	ATG	+	+	+	+	37	1	MSRVELAESRALLHPTGLCVLGLARGEPRWQSSRTRP
APOL4	ENST00000616056.4	oORF (ouORF)	ATG	+	+	+	+	37	2	MTKEDGILGAAHHKRRGAAKPSRLDSGWTVPRKETLH
CCNC	ENST00000520371.5	oORF (ouORF)	ATG	+	+	+	+	37	2	MVAPRAAPPAGAFLSGQAVFHGRELLAELPLFAMDFG
DENND2B	ENST00000313726.11	oORF (ouORF)	ATG	+	+	+	+	37	2	MEWAGKQRDFQGSGFAESRNDHDCQQEFQHHPRSWWH
SLC38A6	ENST00000354886.6	oORF (ouORF)	ATG	+	+	+	+	38	1	MELVVSWRAAWRRPGGASTLSGAGMSLSSSLKKRRPKS
FGF5	ENST00000312465.12	oORF (ouORF)	ATG	+	+	+	+	38	1	MSTRCGEAGRARGTQPHRGYRAQNQPYKMHLGPPRLEE
TTC26	ENST00000464848.5	oORF (ouORF)	ATG	+	+	+	+	38	2	MRRNAEARPSLCGGDSQDRRQDDAFKGQTCCRQRRTAH
TYW3	ENST00000370867.8	oORF (ouORF)	ATG	+	+	+	+	38	2	MKEPSADPESVTHGSQRGVQEMEGAMFEQSGPQPEGQC
TSTD3	ENST00000452647.3	oORF (ouORF)	ATG	+	+	+	+	38	2	MVLPWLLLETARRAVLGSAEAALCAMKMTDENRKVWLV
MARCHF8	ENST00000453424.7	oORF (ouORF)	ATG	+	+	+	+	38	2	MTLPVETLFCEEDDQIRGWDEHATASDLCHSIPGCHLC
PSEN1	ENST00000324501.10	oORF (ouORF)	ATG	+	+	+	+	38	2	MKERTSRGFVFCETVFLYSCSNDRVTCTVVLLPECTDV
HSD17B14	ENST00000263278.9	oORF (ouORF)	ATG	+	+	+	+	38	1	MRRPHGALEVKEAQSRERERPTYTGWLRERAMPGRWWS
ENSG00000280571	ENST00000648550.1	oORF (ouORF)	ATG	+	+	+	+	38	2	MSTDTGVSLPSYEEDQGSKLIRKAKEAPFVPVGQDGSR
COX16	ENST00000389912.7	oORF (ouORF)	ATG	+	+	+	+	39	2	MEEFTHVCTRGDACFSQEQDSRLWSPHVVADCWRFFWSS
KLF7	ENST00000309446.11	oORF (ouORF)	ATG	+	+	+	+	39	2	MSAFLGGEPDRLTNKQPQLCSGEGFASRFARQQQHGRVG
TRIM36	ENST00000513154.6	oORF (ouORF)	ATG	+	+	+	+	39	1	MTPGRRQPWRAMAQIRRLPLRISKGSSFAQHARSCLPTH
ZFP62	ENST00000512132.5	oORF (ouORF)	ATG	+	+	+	+	39	1	MRNQLKNMKMLEMQHLSGQKWRILCLNLRLVTHVFGIAR
TMEM116	ENST00000552374.7	oORF (ouORF)	ATG	+	+	+	+	39	1	MTRPTIVSSCLWAVRQLVGTRSNPRFFLQYSGYNLSWLL
ENSG00000283765	ENST00000639401.1	oORF (ouORF)	ATG	+	+	+	+	40	1	MVGQRLGRWRGEAGRREAGAAARRGVRRWAAAAARSSLRS
PIAS2	ENST00000585916.6	oORF (ouORF)	ATG	+	+	+	+	40	1	MVLEAAAAVVAAASLAAAGVGAAAAAAAPAGGIKWRISKS
XRCC2	ENST00000359321.2	oORF (ouORF)	ATG	+	+	+	+	41	1	MALVAGKLSLSCAEPSGRCVVPSIGLSLGPSSLPDLKVEVP
HACL1	ENST00000628377.2	oORF (ouORF)	ATG	+	+	+	+	41	1	MIPLVCRLRECLELFGGRCRTVTSQSAARSRCLVLKSSLRP
APAF1	ENST00000551964.6	oORF (ouORF)	ATG	+	+	+	+	41	1	MVDSSERERSEGRWMQKLEIVCFNIEKLWKRTSRHPTSWIT
TAF5L	ENST00000366675.3	oORF (ouORF)	ATG	+	+	+	+	42	2	MFSHETSAYRADSDGSVLLPQTPAVRGLRWSPEARTAAVTDC
RPS27A	ENST00000404735.1	oORF (ouORF)	ATG	+	+	+	+	42	2	MVPSLVIPDLTCLFLFLNLRWSRHQNADFRENPYGEDHHPRG
TBC1D5	ENST00000253692.11	oORF (ouORF)	ATG	+	+	+	+	42	1	MGEKFSKPERKSVVTFGDAVQFPQCIIPYLKLDILCSQKNKK
PSMC5	ENST00000310144.11	oORF (ouORF)	ATG	+	+	+	+	42	1	MPAVSAEERRWRLTDQSRWSWRRGRQAADSANIICPRLKNSS
HNRNPUL1	ENST00000352456.7	oORF (ouORF)	ATG	+	+	+	+	42	1	MPWTILPGRTNSTIPKSSNKKTSQATRGDHWKWSSSRPIVQK
TMEM230	ENST00000202834.12	oORF (ouORF)	ATG	+	+	+	+	43	2	MPCNLGRCQPWASSGCAGGLARRSAVSACYDAVPYQPGYWNPQ
SOCS1	ENST00000332029.4	oORF (ouORF)	ATG	+	+	+	+	43	1	MRESRPGAPRSPPPSRPRRPAPRRQRTPGRYGPPLRLAPSVGW
BBS12	ENST00000542236.5	oORF (ouORF)	ATG	+	+	+	+	43	2	MIHGDGLQSRKQKKTHGTSTTFIIRGNRKNFPRPTKIIQIYYR
BACH1	ENST00000435072.1	oORF (ouORF)	ATG	+	+	+	+	43	1	MPSVSVVIQRSQRKCCLGMSMLMIIRSMLSTELPDNICYAECL
SERPINB7	ENST00000546027.5	oORF (ouORF)	ATG	+	+	+	+	43	1	MKTVRLHSILQWPPLLQQMQSFASTCSERWMTIKEMEMCSFPL
RAB31	ENST00000578921.6	oORF (ouORF)	ATG	+	+	+	+	43	2	MLLSPGTAWLRAHDGDTGAQSVPSRGHWGWEIKHRVSICPGSL
ENSG00000285976	ENST00000370651.8	oORF (ouORF)	ATG	+	+	+	+	44	2	MVESGAPAAACIAATAAPPRPPPPPALQPPPPPVSPPPRDRLYD
ZNF32	ENST00000395797.1	oORF (ouORF)	ATG	+	+	+	+	44	2	MEESYEEVVTEVVSRSGHVWISNSYPAGLSWKICPECSVLQCDD
FNDC3B	ENST00000415807.7	oORF (ouORF)	ATG	+	+	+	+	44	2	MNVRHNDDDRPNPSGTATIAERRGSHDAPLGEWRCSSAGYSRSS
DDHD2	ENST00000397166.7	oORF (ouORF)	ATG	+	+	+	+	44	2	MQCPPQGGQESLRSGGAARERNVISAVTTGAVVPVRSISVTKLM
ANAPC11	ENST00000612413.4	oORF (ouORF)	ATG	+	+	+	+	44	2	MKVKIKCWNGVATWLWVANDENCGICRMAFNGCCPDCECPLHAV
ZNF266	ENST00000651268.1	oORF (ouORF)	ATG	+	+	+	+	44	2	MDFTGPNSEKPLQRCDAGELQEFGHSRISALQTQSDLLAGTRRV
SNRNP25	ENST00000293861.8	oORF (ouORF)	ATG	+	+	+	+	45	1	MRTKKRRCRTPRPWTCSRRVWLWWCRTRCSAICRSRLLWKKSTPK
MAP3K20	ENST00000338983.7	oORF (ouORF)	ATG	+	+	+	+	45	1	MRCRLSVPPLCKLNLMTCSFLKTAVEEVLGVFIEPNGYHRTRRWL
CPED1	ENST00000310396.10	oORF (ouORF)	ATG	+	+	+	+	45	1	MLTKNSCYDFSRNVDRGQVKLNWSWSVAQCSLVVGDFAPDPSWWA
C2orf74	ENST00000464909.2	oORF (ouORF)	ATG	+	+	+	+	45	2	MLTSSESLKILLWPDSRLVGERLDLNASHELECADEAWHSCPETE
ACTR8	ENST00000482349.5	oORF (ouORF)	ATG	+	+	+	+	45	1	MNKDKMALKWWIKQYGLKRCPMVQDAFLCPLNRHAPTISRCDLQF
PEX2	ENST00000520103.5	oORF (ouORF)	ATG	+	+	+	+	45	2	MFQRKLRGAWAFRRLLRDLQRRHGFQKRECEECKQSAKNKPVGCT
LMBR1L	ENST00000267102.13	oORF (ouORF)	ATG	+	+	+	+	45	1	MLSRVWKHLTTKCYPCENSYSTRGSASVLYQHFCLQHCTSSATSS
THOC5	ENST00000397872.5	oORF (ouORF)	ATG	+	+	+	+	46	1	MHHLKPQSQVIFITFPSGMPPVLKPTTTPVEEQPCHQNRAKNGSPK
BDH1	ENST00000358186.6	oORF (ouORF)	ATG	+	+	+	+	46	2	MLIVLRHLPAKNHREELGHSNTRCYHAGHPPLQTPVTAPRKNPKCL
RUNX1	ENST00000675419.1	oORF (ouORF)	ATG	+	+	+	+	46	1	MQTTGFRSVVKEIIESPAFRRGCIFRRKRWLQTAYLSHFLRTHSAS
MPC2	ENST00000458574.1	oORF (ouORF)	ATG	+	+	+	+	46	2	MTTTLGTEAARDENTATLPPGCQRSLGGDVGRRCPRPAGHLPPAPR
ERCC8	ENST00000676185.1	oORF (ouORF)	ATG	+	+	+	+	46	2	MATSSAPAGVRTRYAGVFVRTPNGFGGPSSPSESRVNTESFGTGIK
C1orf21	ENST00000235307.7	oORF (ouORF)	ATG	+	+	+	+	47	1	MRLWAVPPPSMLPLFKMKRKPRKGKTTRTEMCLAMSIGSNQWKRSNT
SHLD1	ENST00000303142.11	oORF (ouORF)	ATG	+	+	+	+	47	2	MVSVSGGLAAFLLSFLECFGGEDYGSQGRHFRQPVRGEQCFGPAISV
AP1AR	ENST00000274000.10	oORF (ouORF)	ATG	+	+	+	+	47	1	MQLPGLGLGIEREEEEERRRLGGMRWGTAAGRSASDCFARKRGGCSE
ASTN2	ENST00000358637.4	oORF (ouORF)	ATG	+	+	+	+	47	2	MKKPTPMGERDLLKFTQDHRAGQQEGAQVHALHHLPLRFADSPDAVR
UCK1	ENST00000372215.5	oORF (ouORF)	ATG	+	+	+	+	47	2	MRGSGGRDGFGGRRRLREPRAGGRPSAPAALPDRGERRHCQREVDRV
CENPO	ENST00000473706.5	oORF (ouORF)	ATG	+	+	+	+	47	2	MLLYGRIAKHAGTGWFGFEDVDGGNSRFWPGCFSSLGKARDPSEQIP
CENPK	ENST00000508421.5	oORF (ouORF)	ATG	+	+	+	+	47	1	MWEMLQILKKNLLENVKKCGKIWKNVRINYHLLELKHSPIQMLSYHC
DBNDD1	ENST00000002501.11	oORF (ouORF)	ATG	+	+	+	+	48	2	MRCARSRGRVAAAAVGAPGPGDAAVARAPPRPHRPHGAPGGRRHRRDR
MOSPD3	ENST00000393950.7	oORF (ouORF)	ATG	+	+	+	+	48	1	MSDRPEPACAVGRPRTRSWWVRGPLGGGPGAPLLPWDPLSRSWSFPRI
RFX5	ENST00000290524.8	oORF (ouORF)	ATG	+	+	+	+	48	1	MPGWQKMSLMLRAPRLGEGPPQVVLRLGNLPPFFRGSEVPFPRPCRTK
SLC39A3	ENST00000455372.2	oORF (ouORF)	ATG	+	+	+	+	48	2	MVWPCSDQSSPSRHHGEIASGQNPVHGGRVLLHAARLPAPREDHRDRF
CEP128	ENST00000555265.6	oORF (ouORF)	ATG	+	+	+	+	48	1	MIGGRHMCLKRALSSEKSNSEFWGCALICVHQWQNHPANQITSAVVTD
SLC39A11	ENST00000542342.6	oORF (ouORF)	ATG	+	+	+	+	48	2	MEVQWGLERAPYCIQHAPRPQLCVPGLAGDLLHLGDDSSWGSSRVRIL
ZFAND1	ENST00000522520.5	oORF (ouORF)	ATG	+	+	+	+	49	1	MSVKNWKSQSLEWLPLRNLLKTLLIPRQEKQQVNDGKVPKIVKQLQRLH
EPHA10	ENST00000540011.2	oORF (ouORF)	ATG	+	+	+	+	49	1	MRSAGTEWNPRACPCRGGSPSLPEPLGPMTRSTRSDTTRRVRVSRLTPW
APEX1	ENST00000557150.5	oORF (ouORF)	ATG	+	+	+	+	49	2	MPKRGKKGAVAEDGDELRTGKGMKSALLPRSCGGGVCHSLDVRARGQEE
PRAC1	ENST00000290294.5	oORF (ouORF)	ATG	+	+	+	+	50	1	MLACKVRQAGFWSPPLQREQRCCAPISQIKDRPILLPPRVLFSLIRKHLL
SLF2	ENST00000238961.9	oORF (ouORF)	ATG	+	+	+	+	50	2	MKREGGAAHLCSDSLPESQQQDGNHAPNFSSHGSCRRRQRRRHDKALHAR
MRRF	ENST00000441707.5	oORF (ouORF)	ATG	+	+	+	+	50	2	MAGSDKWMFPRIVFSHGLGIKVLPHGPPYLSQLSCSLYQTRFRSYTEDSA
RPUSD1	ENST00000567114.5	oORF (ouORF)	ATG	+	+	+	+	50	1	MPLAGTARRAGPTPCASRARRVVRTQSQASQISWFWNTGCTQAILSPKCC
MMD	ENST00000649377.1	oORF (ouORF)	ATG	+	+	+	+	50	2	MRAARPAAGADETELLAPEEEQRINAVQESIPAVHEPSSSSQWPLQANLL
WIPF2	ENST00000323571.9	oORF (ouORF)	ATG	+	+	+	+	50	1	MNDLKVQIKTEREQCQLGAGQECQFLLPRHPHLVLLHLPHFIRQTQSSPS
MREG	ENST00000263268.11	oORF (ouORF)	ATG	+	+	+	+	50	1	MRADQPATPGLPLSPHLDAGAVAAPQPRSLAAATRPQASGAGGGPRSPWG
SHLD2	ENST00000298786.5	oORF (ouORF)	ATG	+	+	+	+	51	2	MYSDLNPEFSLMVKRLRNHEWRISSPHFLGCSNCSTENHSIRRHSFFNVCC
HRAS	ENST00000417302.7	oORF (ouORF)	ATG	+	+	+	+	51	2	MRGANRAPPPPPRPGLGPGPGPGGSRACERWGRRPCRRTPGRRPLRSDDGI
NUTF2	ENST00000569436.7	oORF (ouORF)	ATG	+	+	+	+	51	1	MGSATRPAPESAWVSVRPGDAPEWETSQFGSRLDPASFNITTSYLIMIEPN
ATF4	ENST00000674835.2	oORF (ouORF)	ATG	+	+	+	+	52	2	MASVAVTDKDTFELSTFLDSSKAPQHDRNELPEQRGVGGGLDVPLRPVGFGG
C4orf33	ENST00000281146.9	oORF (ouORF)	ATG	+	+	+	+	53	1	MQVPAARDRSQTGVFRISHQGCTSGGVLGLDLVISRRDFRWILKLNTLGMVFQ
RPUSD1	ENST00000569601.5	oORF (ouORF)	ATG	+	+	+	+	53	1	MPLAGTARRAGPTPCASRARRVWQVVRTQSQASQISWFWNTGCTQAILSPKCC
ATF4	ENST00000676346.2	oORF (ouORF)	ATG	+	+	+	+	53	2	MASSVAVTDKDTFELSTFLDSSKAPQHDRNELPEQRGVGGGLDVPLRPVGFGG
ZBTB4	ENST00000311403.4	oORF (ouORF)	ATG	+	+	+	+	54	2	MVCSANRRKRPSRRDSLSHPPPHSMLAVLSGWHHAPPCRGDGPVPCPRRPAPAQ
CPNE1	ENST00000352393.8	oORF (ouORF)	ATG	+	+	+	+	54	2	MAVVIRLQGLPIVAGTMDIRHFFSGLTIPDGGVHIVGGELDGPLRDLGSAVHFL
ARL16	ENST00000570561.6	oORF (ouORF)	ATG	+	+	+	+	54	1	MGKATWGSRPRHGPRWAPILLTSWHRERSPSGSLGGAWAPSGPVTMETAVLSCL
FBXO16	ENST00000346498.6	oORF (ouORF)	ATG	+	+	+	+	55	2	MKLWQRQRLRLEEGDKLKEDIQLFHDGICTSKKHRWSQNADKDEHLDTPKPSAIE
PI4KB	ENST00000368875.6	oORF (ouORF)	ATG	+	+	+	+	55	1	MCCEQGEPQLPQAVQDRRVFLKAGASFEEVPIRLHLVDYSGAATKRDEQACVEIE
REPIN1	ENST00000444957.3	oORF (ouORF)	ATG	+	+	+	+	55	1	MDGRRVPAQPAAEQRKNRCWNVVAGAPWPWAWPSPDSFLGPPRSHPRPWGRSPAG
NDC80	ENST00000261597.9	oORF (ouORF)	ATG	+	+	+	+	55	2	MTAVLSSRYLHGLQKFGPWVVSGNWKKGHKHEAQFSFQRWCWPPLHAGVKIPGCK
PGAP2	ENST00000396991.6	oORF (ouORF)	ATG	+	+	+	+	56	2	MYQVPLPLDRDGTLVRLRFTMVALVTVCCPLVAFLFCILWSLLFHFKETTATHCGD
RELL2	ENST00000444782.5	oORF (ouORF)	ATG	+	+	+	+	56	2	MSAGRASGALSRTRTPLEPEPQQKPEPEPNHRCSPLNPGGALARARPPGPHVGTTA
ZNF790	ENST00000614179.4	oORF (ouORF)	ATG	+	+	+	+	56	2	MHLCFPSTLPHQERIQRRTGGLGMLSHGPFDDVQGCGCRFLSGGVGVPGPGTEGFI
RPRD1A	ENST00000590898.5	oORF (ouORF)	ATG	+	+	+	+	56	1	MSAFSEAALEKKLSELSNSQQSVQTLSLWLIHHRKHSRPIVTVWERELRKEWRCNK
SETD4	ENST00000399212.5	oORF (ouORF)	ATG	+	+	+	+	57	2	MQKGKGRTSRIRRRKLCGSSESRGEMGSFCVGQAGLKLLASSSPPALASQMLGIQNE
TSACC	ENST00000368255.7	oORF (ouORF)	ATG	+	+	+	+	57	1	MILSQAPHLLVFRWSGTLVILTEKFQPKRKLMLCLSVEQNPPPAILIFKQVPHQPLF
DCN	ENST00000551354.1	oORF (ouORF)	ATG	+	+	+	+	57	2	MSQGTQKRSPLSHLIFTTLLQGSLVVKIHEINHEGHYHPPSACTSFLGWTVSTERLI
ATF4	ENST00000675582.2	oORF (ouORF)	ATG	+	+	+	+	57	2	MALLTAFSSSVAVTDKDTFELSTFLDSSKAPQHDRNELPEQRGGQALQTSWVLQRQG
SNX20	ENST00000300590.7	oORF (ouORF)	ATG	+	+	+	+	58	2	MTLLPDPWTHTALETGALEHGKSRAPWEPWLHGTHNPVHGKDPAGSTSHWPRPPAPRT
RASGRF1	ENST00000394745.3	oORF (ouORF)	ATG	+	+	+	+	58	1	MATPACTRPCHPSARPRWTPASSMCPAASPTRFQMRAIRPLRSPKTLQRSASRAQKSP
CMAS	ENST00000229329.7	oORF (ouORF)	ATG	+	+	+	+	59	1	MWRSWGEGVGGRWTRWRRGPPPPSPTRGGDRPGAGRRSCSATLAAARAEVWRSPRTWQP
GUCD1	ENST00000407471.7	oORF (ouORF)	ATG	+	+	+	+	59	2	MGAPRRPGHEDGGGGSGAAARARGLCATACARHPAALPLGLWPGLLQDGAAVPGPAGRQ
PRMT2	ENST00000397637.5	oORF (ouORF)	ATG	+	+	+	+	59	1	MRQSLRELWQHQVTVPEVNRREKSLLSAVRPVSCRREYSQRSLWPSRTTLPPMRPSSVF
ATF5	ENST00000423777.7	oORF (ouORF)	ATG	+	+	+	+	59	2	MESSTFALVPVFAHLSILQSLVPAAGAASPVAISAQHLCYSHVTPGDPGAGAGQGPAPS
ATF4	ENST00000404241.7	oORF (ouORF)	ATG	+	+	+	+	59	2	MALLTAFSSSVAVTDKDTFELSTFLDSSKAPQHDRNELPEQRGVGGGLDVPLRPVGFGG
NRBF2	ENST00000277746.11	oORF (ouORF)	ATG	+	+	+	+	60	2	MFPGATTPLPKAAAYPGVYGSNGRTPQPGSSTEQTSRPFISCRQIRRGYFLSQKGCSISF
PEX2	ENST00000357039.9	oORF (ouORF)	ATG	+	+	+	+	61	2	MRQGFHRRTWSKNSHCHSYRLSSLEGAAGTGKRDLQRRHGFQKRECEECKQSAKNKPVGCT
SRCAP	ENST00000262518.9	oORF (ouORF)	ATG	+	+	+	+	62	1	MRPAPSMPCSRTPAPRPAVLVITTQSFFRHPRGSLGVGPCRAAPPLLTLSSQSYRHRWCRTA
TSPAN14	ENST00000372157.6	oORF (ouORF)	ATG	+	+	+	+	62	1	MHYYRYSNAKVSCWYKYLLFSYNIIFWLAGVVFLGVGLWAWSEKCCPAFSVSFRVCCPTSPK
SLC25A19	ENST00000416858.7	oORF (ouORF)	ATG	+	+	+	+	62	1	MCVVTDFFLCFVQLYRPYLDTDGHCVGQRQGWLAMTPNQMAGITPSSRWQWLGLCLDLLLGR
ZNF337	ENST00000252979.6	oORF (ouORF)	ATG	+	+	+	+	63	1	MRGPPSVTSPPRFALSRPDWPSASFPSPWRAGRQSWDLREPGDRLSWHLGMSLWISPRRNGGC
MBOAT1	ENST00000324607.8	oORF (ouORF)	ATG	+	+	+	+	63	2	MQDGSRAAAVQPFLPHHGLHLPAPAQRAPGHPAGPGEFCGMPACCSVCCFLVSHLLTSWYNQL
DIPK1A	ENST00000370310.5	oORF (ouORF)	ATG	+	+	+	+	63	2	MCDYHGEESLSGGLAKETLLPPGSLLICADEISFLFLVSGFCWKLDYICAVFYLYRIMQRKGL
ZNF248	ENST00000395867.8	oORF (ouORF)	ATG	+	+	+	+	63	2	MSELSIYRSHTWTPLLPPLRAENEQIPGTSVIQGCMCGLHSGRVVSAGPCSEDSIQRCDPGKL
ZNF460	ENST00000537645.5	oORF (ouORF)	ATG	+	+	+	+	63	2	MKRSRKEAKQARSRGPSPQQGVCDLRGCGCDIYPGGVGAVGRDPEGLVRGGDAGDLWASGRTG
CEP89	ENST00000591863.1	oORF (ouORF)	ATG	+	+	+	+	64	2	MSPGPGPFSSRCKDAPGISERPQESFQTGSRSVAQARVQWCDHSSLHPRTPGLKRSSHPSLPRS
SLC30A9	ENST00000264451.12	oORF (ouORF)	ATG	+	+	+	+	65	1	MESVGTGGGAEAEGGVRVGASAPPGCYPAWPPPRPTDVAGPPCAGSVCDAGRRPVIPATARSGRI
CAPN10	ENST00000391984.7	oORF (ouORF)	ATG	+	+	+	+	65	2	MGARGAEDAGGPGRDAGEGAVPGRRLPRRGLLALLRLVYAAGPVPRGHHVEAAPGDLCHTPAVSR
PPCDC	ENST00000563393.1	oORF (ouORF)	ATG	+	+	+	+	65	1	MNGRYGRAALTQFCTLTCGGGQTSCWWLLLMPTLWGRWPVASVTTCLPASCGPGTAASPCSSARP
UBE3A	ENST00000675177.1	oORF (ouORF)	ATG	+	+	+	+	65	1	MKPARMSFVLPVQLFFVWIIMQQLLKPSSFIRLMQNSVILIPPRKEQAQLTLRTRKVPPTTPALR
PPWD1	ENST00000535264.5	oORF (ouORF)	ATG	+	+	+	+	68	2	MAAESGSDFQQRRRRRRDPEEPEKTELSERELAVAVAVSQENDEENEERWVGPLPVEATLAKKRKAAT
ZSCAN30	ENST00000333206.10	oORF (ouORF)	ATG	+	+	+	+	68	1	MSESIIFRESSLGQGASWGVGIQKESLRRKSPSPPCLTWAAFSDCLCPECQERPQSWPTMLQKNRKDF
CYREN	ENST00000424142.5	oORF (ouORF)	ATG	+	+	+	+	69	2	METLQSETKTRVLPSWLTAQVATKNVAPMKAPKRMRMAAVPVAAARCDSSGQKTPANLTPCDKDCVLHE
ZDHHC3	ENST00000424952.7	oORF (ouORF)	ATG	+	+	+	+	70	1	MGFSCAPPGVWPSPESRGASFRGAIAEARGRVPGWGLQGKAAAAAAGAPPGSGTGELPPASRCQYGQNSL
NEU4	ENST00000405370.5	oORF (ouORF)	ATG	+	+	+	+	70	2	MKLQEGHTVLLSLPLRLAGTETAEHGGPSYPFTDSALRAGEDGPDLPRALAAPRAPRAHPAGLCGAAAQP
DCP2	ENST00000389063.3	oORF (ouORF)	ATG	+	+	+	+	71	1	MHCSCCGSSSWRPNGWRFPAASWTISAADLFCIFPARKETMQSECVFRLNLPIGFTWISTCRTHQDYLSVG
ENDOV	ENST00000518901.5	oORF (ouORF)	ATG	+	+	+	+	71	1	METGYSTTEALGWPATLASLQTCRVLGWPRNFCRWMGWRTTPCTRRRSDSCRLEETHSLCWETLGLSWEWP
TBC1D20	ENST00000679895.1	oORF (ouORF)	ATG	+	+	+	+	71	1	MPSGCYVPRSEPRLLPAPPPAGARVGARGPGAWPSGVRRATAPPPATGTAARRRQTLTPKGKRKWQRYTRL
FAM104B	ENST00000685693.1	oORF (ouORF)	ATG	+	+	+	+	72	1	MVPRAGLWEAALYGKEEEMAVKRATIIPPSPKGIRETLSFRILKIQSFHGVIMKGAAAALISQREQVDQKAT
RHNO1	ENST00000461997.5	oORF (ouORF)	ATG	+	+	+	+	72	2	MGWNWSLSPNPKANSIMWLLTVPHSPVDASQKKTPPAFPESPAAVPPTTTGGPQTQLCIYTASHHSHSTGIT
DHRS12	ENST00000218981.5	oORF (ouORF)	ATG	+	+	+	+	73	2	MSLYRSVVWFAKGLREYTKSGYESACKDFVPHDLEVQIPGRVFLVTGGNSGIGKATALEIAKREHFSAHCGLV
FAM104B	ENST00000425133.2	oORF (ouORF)	ATG	+	+	+	+	73	1	MVPRAGLWEAALYGKEEEMAVKRATIIPPSPKGIRETLSFRILKIQRYFHGVIMKGAAAALISQREQVDQKAT
DDIT3	ENST00000623876.2	oORF (ouORF)	ATG	+	+	+	+	73	1	MCFSRLIQLQRWQLSHCLSPSGHCPAGSWKPGMRTCKRSCLQMKMGVPMFHLLEMKRKNQKSSPLLTLLLWLG
PAX9	ENST00000361487.7	oORF (ouORF)	ATG	+	+	+	+	74	1	MQNSSLFHRGTDFLLLLPFALSPPPPGKKRRRRRSAGIATGRATEAVRKVSVWECGTGAGLVYCSEQWSQPSGR
OARD1	ENST00000463088.5	oORF (ouORF)	ATG	+	+	+	+	74	1	MRAIKGFGGIGSAFGLVRCSPPTRVGSGALPRGAGTSKQPTPFQLKKHLNSGNSDSVSWPAALMKIQKEAESLM
JOSD2	ENST00000598418.6	oORF (ouORF)	ATG	+	+	+	+	75	1	MRKPLARWSGEAGGQEPRTACPRPREHSRAHPPCTTNGSAWSCVLSTPSTTFCSSSSLARRLPMRSARGWPQTPG
TMEM60	ENST00000257663.4	oORF (ouORF)	ATG	+	+	+	+	76	2	MGGKGRKRTRIQTGEFADLRVPLRFPAGSAARVYFLFSDPATASLNCLNENVLGSESTTHLAFHTTLLDHVGVETG
EBPL	ENST00000242827.11	oORF (ouORF)	ATG	+	+	+	+	77	1	MVLGRWRRKPEAWALSGSWGPRLAVRCCCAPRCWRRAAPWACAWAAGRGRRTAGRSSGSATTRWCTSRWKALLSTCL
OGG1	ENST00000302036.12	oORF (ouORF)	ATG	+	+	+	+	77	1	MTRKGRGMQEVEELSETGKVVKQHRVGEALRVVVLVWAGSLGVDEAWFWVGGATTGRCLLWKCLPARFCPGAWGIVL
MRS2	ENST00000443868.6	oORF (ouORF)	ATG	+	+	+	+	79	2	MKVWGLAAACFLLQHHGMPAQFTLPPAPRDETSPADAVCPGLGRDLCGSSRCCLRPPSQPDWKEPSGAALRARPAPRGR
ERCC6L2	ENST00000653738.2	oORF (ouORF)	ATG	+	+	+	+	79	1	MLGGRPEVALAAIGLPASHLAVLRRLPGVTCSRARPLPLAGWIRRRHSPARKPQAKTYGIQEKDVLPLLQIMENFVKQA
TMEM150A	ENST00000409668.1	oORF (ouORF)	ATG	+	+	+	+	80	2	MVVAETSQGSWSAPTSPSTSCPPPNTTTTLAPLPHDRLDPPACQPVSVLHHWHMDCVCHGCDEPPCMPCGELVLQRVLPS
ADIPOR1	ENST00000417068.5	oORF (ouORF)	ATG	+	+	+	+	80	1	MDFAHYDDMISIDLHLSTIRGRSLPPGAERPQPFPKLKLQGIEVPARCLPTKDLWWHRGMGLLPVTGKLTRWNWLNWDPC
JOSD2	ENST00000595669.5	oORF (ouORF)	ATG	+	+	+	+	81	1	MRKPLARWSGEAGGQEPRTACPRPREHSRAHPPCTTNGSAWSCVLSTPSTTFCSSSSLARRLPMRSARGPCPSWPCPRYWG
CBY1	ENST00000396811.6	oORF (ouORF)	ATG	+	+	+	+	81	1	MTLSVRSQMQTRTHCAILCMYSGQEKGALALLSSGQRCLSLGIRSVRRRHLLGSRHLSPTCILWIDQPGRWSWAWNTDPRL
TMEM94	ENST00000314256.12	oORF (ouORF)	ATG	+	+	+	+	82	2	MLGRSLPFRGDHIHLGMPAVLLAHGPEGEAPGRASLSPGPVHAEGPQRPEGAAGGSAGRTSQGAEEVSDVEGGVEKQLPPPQ
DHRS7B	ENST00000582161.5	oORF (ouORF)	ATG	+	+	+	+	82	2	MKLIDYGLSGYQEESAEGEGHGLHHLHSHPAPAVRLPGRLRPLPAAAVGAREGLPAECCGGDHRRHLRAGQRMCKSLLCCGC
ZDHHC8	ENST00000334554.12	oORF (ouORF)	ATG	+	+	+	+	84	2	MRRRGAQDAPQPRDAPQTRQVHPGGHGRRAAGRLQHPLLRVHVPVVDTSCVPSCSRLQWHHLPLCPGQLQHGHFHGPWCFPPSG
POLR2M	ENST00000380557.4	oORF (ouORF)	ATG	+	+	+	+	86	2	MATPARAPESPPSADPALVAGPAEEAECPPPRQPQPAQNVLAAPRLRAPSSRGLGAAEFGGAAGNVEAPGETFAQRVTEDHHCGPR
NR1H3	ENST00000481889.6	oORF (ouORF)	ATG	+	+	+	+	86	1	MQAARPREAAAASSERKPGCPTLLGVLQGWGWRLQSPQPCSPGQSPLQNPQRSVHKSGKRGQPPKCWGTSYAACVGTRPRASTTMF
POLR2M	ENST00000299638.8	oORF (ouORF)	ATG	+	+	+	+	86	2	MATPARAPESPPSADPALVAGPAEEAECPPPRQPQPAQNVLAAPRLRAPSSRGLGAAEFGGAAGNVEAPGETFAQRKIHLQIARQR
RNF10	ENST00000325954.9	oORF (ouORF)	ATG	+	+	+	+	86	2	MKAENRCRRRPPPALNAMSLGPRRARSAPTAVAAEAPVDAAELPQRRRHRLRHGQEQRLQQLLRLFGQQQRATAAPLRLGGASRRV
PHF19	ENST00000373896.8	oORF (ouORF)	ATG	+	+	+	+	88	2	MRLVARLQVGPADTQPRVSGEADGESSSGSRDSGLLWCHQPPPQQGGPGEGQEQLQRLDVQTDGGPVCAVPVDRWPVLPREDQEGQQL
CEP89	ENST00000305768.10	oORF (ouORF)	ATG	+	+	+	+	90	2	MSPGPGPFSSRCKDAPGISERPQESFQTHHPWPFTCSQRCSEGSCATHTSSPQPQPISRETKICSGSSHSGDNIDWADGCYSSASPEVPV
SIDT2	ENST00000324225.9	oORF (ouORF)	ATG	+	+	+	+	91	1	MLEAAAAAATRPGGVLSPVAAAAATTAATAALPGPCSLWACPSWCSWWPRSRAIWGFWGPRTSRRKTPSLSAPTWTRSTASWSTSTPSTIL
EMSY	ENST00000334736.7	oORF (ouORF)	ATG	+	+	+	+	91	1	MSPERPGREDKLFGATKQKQQCLLCGQPFWISAGMNAKEFFENWNWRHMLELSVHFGHRGISPRKRKIFLENYQKFLASQQNATVLKFGEQ
SCN9A	ENST00000409672.5	oORF (ouORF)	ATG	+	+	+	+	91	1	MKRWQCCLPQDLRALSISQNSLLPSLNNALLKENQRNPKKKRKMMMKKPQSQAVTWKLANSCPSSMGTFLPAWCQSPWRTWTPTMQTKRLS
FUT10	ENST00000327671.10	oORF (ouORF)	ATG	+	+	+	+	93	2	MPSQTLSQPRISVLHGDLVPAGMAVQEIGAQMVLPCEVVSGSGLTREHLVTRLALCQSPRAGQHGADSEEEAFGILPVRHSHRLSACHTPGHG
SCN2A	ENST00000636071.2	oORF (ouORF)	ATG	+	+	+	+	94	1	MKRWHSQCWYRQDLTASASLPGNPLLLLNNALQKRKLRDPNRNARMRMMKMAQSQTVTWKQENLFHLFMETFLQRWCQCPWRIWTPTISIRKRL
TMEM138	ENST00000542946.2	oORF (ouORF)	ATG	+	+	+	+	95	1	MCPWGPEKTEGRCSRPVTTAWCSLCSSCCCPMTSLSIPSQNCSKRLLSSSLCSSSSRILQSSSTSSSFSSCSSTPSSSRLAWSTSYSISSKGPSS
EIF5	ENST00000216554.8	oORF (ouORF)	ATG	+	+	+	+	97	1	MSLFDENELLRSHWYLYWGNIAYKQEAYSLSGENFFMSETENSCSRLCHPFFSRQKIPKSCNQRSLHLIDKATNKPKCLSMSTAACQTSSIATRCPV
SNX5	ENST00000606557.1	oORF (ouORF)	ATG	+	+	+	+	97	1	MDGSGDWEAALGEHVAPCSPAPGAAGMVAESGGLLPPSGREAGGGGAVAAPERRPGGGGGGPASSFLAQPGGPCSSPASPWPRFPSCCSSRRRTAAR
WDFY2	ENST00000612477.1	oORF (ouORF)	ATG	+	+	+	+	97	2	MLAGFRRSAPASQSLCLNLCPCSSSLLSPAPRRGWRRRPRRAPSSDGGGDPAQASDPQADPAAADGGVPGGGEYGRDRAQRGGRHQRLRGQIQWKTL
SLC25A19	ENST00000580151.5	oORF (ouORF)	ATG	+	+	+	+	100	1	MCVVTDFFLCFVQLYRPYVGITVFVFCFYKKGKKYISWKGCFLAELWWMRGASLEKLDTDGHCVGQRQGWLAMTPNQMAGITPSSRWQWLGLCLDLLLGR
FBXL4	ENST00000369244.7	oORF (ouORF)	ATG	+	+	+	+	101	2	MFQVKECHMSAFVPEVSMQSSGYLDECQLLHFPCVSCDHSIWEHPSKSSCILLRTPDLLKLHNSHLDVTGLSHVNSSDHVLLYMPSAPSQDSYKRRNDEHP
ATF5	ENST00000596658.1	oORF (ouORF)	ATG	+	+	+	+	101	2	MEARKAVGPKGNILEEGAWLEENVPGIEFFLEAKYSEVDGRGLRSSTFALVPVFAHLSILQSLVPAAGAASPVAISAQHLCYSHVTPGDPGAGAGQGPAPS
SMIM29	ENST00000636500.1	oORF (ouORF)	ATG	+	+	+	+	102	2	MSNTTVPNAPQANSDSMVGYVLGPFFLITLVGVVVAVVMYVQKKKRVDRLRHHLLPMYSYDPAEELHEAEQELLSDMGDPKVVHGWQSGYQHKRMPLLDVKT
ATP13A2	ENST00000326735.13	oORF (ouORF)	ATG	+	+	+	+	103	2	MSARSRHERRQQPSRGQHAHRLWDPDDRDINRSPQLLSFIREAQRLLWQSMEGHRLSRRGLDDGWDPFAALPLEAPVGGAAAAPALQPGPRRNTRYRNKRQRG
ZNF524	ENST00000301073.4	oORF (ouORF)	ATG	+	+	+	+	104	2	MQMSWLQCPDPSPPLLNGHPQPRPVAFAFARGGRETSGLISSCSPGPPRPSSWGSHLLKSDTQGLPPSQAGPPPQVRAGAPTGAGAGGDSPSRQQWRERPPPDR
DTX4	ENST00000227451.4	oORF (ouORF)	ATG	+	+	+	+	105	1	MKRLDPTEQRQQQRTPAAAAARGPSQAAPVSRPRWMHGWGGAHGPELRLPGAAGRGAGGAVEARRRRRRRKRRRSGARGPGGGPRSAAAPGSPCSWPRPWWSGNG
MMGT1	ENST00000305963.3	oORF (ouORF)	ATG	+	+	+	+	107	1	MTPLGSGPPREASIAQVRGFSRTFFRVAFCFFPAFLFPFSHSPLAFPPLRHFALRTSVTSSFCGARTPAGGRRNSSAVLRFFCWAAAPSASWRRRCGRGWWASVSLP
LSM1	ENST00000520755.5	oORF (ouORF)	ATG	+	+	+	+	109	2	MEFPLTYLTGTGKGCPPTVRLPRLFLGAHTCYRKWVRVIWRSFRQPPAAESRGRSAGLGRDSGLGPTEAATAVGGKRFWTRWPPAAVHCSIISVQNELYAWHRQPHRGH
ADORA1	ENST00000337894.9	oORF (ouORF)	ATG	+	+	+	+	112	2	MSCRALSRAQPSPTARGPELCSLELWALPLGPLPASRQDGACLVPLGARLLMCPACARHAALHLSFPGRLHRHRGAHRPGLCARERAGDLGGEGEPGAAGCHLLLHRVAGGG
GSTCD	ENST00000515279.6	oORF (ouORF)	ATG	+	+	+	+	114	2	MTAGASIFHIRWLSFFSWRLWRRVVCGQQLPEAALEFQLGLGGKAQAAQVADTLTHPPCLAAPLRPGDPMKEENESHKEKSYRRRIPVPGLFSPNRRMHLSSSYICNFISVILL
ATF5	ENST00000597227.5	oORF (ouORF)	ATG	+	+	+	+	114	2	MDSPPVPRSERAADPEWPHMRIDPQEGGGVKAIGPLGRRSMRLGPRRRAACGRVAFGSSTFALVPVFAHLSILQSLVPAAGAASPVAISAQHLCYSHVTPGDPGAGAGQGPAPS
YPEL2	ENST00000312655.9	oORF (ouORF)	ATG	+	+	+	+	115	1	MRSGGRGGGGDCGFKSVPGARAPAGPRFAAAHPSGAKPHAGRTGPPVAGLLRTSPRPLREGSSAEDITSVWSLPHPPAAKPRPLPVSSGVSRATHPVGVPRGLPQSSPHTQQHQW
MIER1	ENST00000371018.7	oORF (ouORF)	ATG	+	+	+	+	116	1	MDGASSGGGGSSEGGGGSSGSGYGVVARFSQCLAEFRTWLRTNWLRFNADKTDVMLKMCIRCLCLIGLQTVCGLFSCQITSHLLNLQVQEVQQHQMTMNLIHQLTCWFMILMMNEH
IP6K2	ENST00000443964.1	oORF (ouORF)	ATG	+	+	+	+	116	1	MLALYLSEQWNVPGKKEQPLTDEPLPVSLPRGMPEPSQSILARTSQGAKTRGTHGQTTDRRRTGRWTPLPPPSPRHLRPEDEPSLQGHGCGAPRQRRPSGALCPPGRGALMRAPLQ
PPARD	ENST00000311565.4	oORF (ouORF)	ATG	+	+	+	+	117	1	MTGPAGVAPRGDQPWSSHRRKPLRSGKRRRKRKWQRQKEPQSSMGDHSMHFLPAATQTSPGAPRHPHCWTNCRWAVTGPHAAASTWSAGCAGTRHRASTTVFMHVRGARASSVVRSA
KAZALD1	ENST00000370200.6	oORF (ouORF)	ATG	+	+	+	+	117	2	MPRVLAGLPANHAAAAAARSCLGAACAPATAGGADAAPDRRKAIPRPRLPAARLDAAASGGRGLRSLPARRVRRAAGLPGGQGARRVRLLLGMRQPRGPALRPGPQCSLLRALRRAA
BSCL2	ENST00000403550.5	oORF (ouORF)	ATG	+	+	+	+	118	1	MARGGVQVAEQLGTQGLNLGPDTLLSRPWSTTLQYLPYCGPRRWAKSWQAVPAGCCCSLGCSSAPSSFCSGCLSSSMAPSTIPICRQSATSALCISTTGPTVIPPPPHSAPSLLPMSR
MAP3K8	ENST00000542547.5	oORF (ouORF)	ATG	+	+	+	+	119	2	MEKSGRRWLASAAPPLGRLRRRESGAEQGGLSVRATRVSLVRSALDCAPRSGVRRPGSCFCRCRRRIPVARRARLPQACSQHRTEPSGGRGWSARPAWERQGRRLSRKSNSNGVHEHWK
WDFY2	ENST00000298125.7	oORF (ouORF)	ATG	+	+	+	+	121	2	MLAGFRRSAPASQSLCLNLCPCSSSLLSPAPRRGWRRRPRRAPSSDGGGDPAQASDPQADPAAADGGVPGGGEYGRDRAQRGGRHQRLRGQDSSCLVKERQWTVLAKRIPCNAFSMFMHVF
MFSD3	ENST00000301327.5	oORF (ouORF)	ATG	+	+	+	+	122	1	MPGAAGRRCPDRSPPFGPDFGSSGVLMLLKPESTCPDPSLYDADSARSQNQSHAGVWPLTPRGGDLALRDPTWNPTSQPRSRPEPPCAGSCCRWPASTWCRACPTGSSPASCQCCCVPAASR
MARCHF5	ENST00000358935.3	oORF (ouORF)	ATG	+	+	+	+	122	1	MDRNLGPTDGNPGRDRRLPASGSSSSLSAASAGLPQALHRRRQASGAAPGSWVTGSRLPPDCGLLRRLSVLLSLGLALSGSTGEGRVRRLRGRCRTKPYSRCWTEVAGFVLLLMKMIEQLNG
PLSCR4	ENST00000446574.6	oORF (ouORF)	ATG	+	+	+	+	123	1	MGLWRFYGAALTDSGQATRRINWNSSKCQVWYPQPLNSLQVKWKIKQNHQIQGLMLLLNTILIFYQDPLEQLSLHLLATQEACLWDTTVHSNPVPSLCTSQLVVSILSGISLANILCQISLFQ
NMT2	ENST00000378150.1	oORF (ouORF)	ATG	+	+	+	+	125	2	MAEDSESAASQQSLELDDQDTCGIDGDNEEETEHAKGSPGGYLGAKKKKKKQKRKKEKPNSGGTKSDSASDSQEIKIQQPSKHNTIWQQISAGAAMESQCSNAEVAGYPESNGAAIRMPGPSQEH
TRPM7	ENST00000646667.1	oORF (ouORF)	ATG	+	+	+	+	129	2	MKDSASAASAGAELVLRRFPWAFLVRRPLLPPPETLPDRWLQAAEEEEVELLPFRSPPREENVPEILDRKHFDQEGMCIYYTKFQGPSQMPSRMSNLSATRQVFLWSLGQATCLFYCKSCHEILRCEIG
MON1B	ENST00000248248.8	oORF (ouORF)	ATG	+	+	+	+	130	1	MVSGQLRFGVKTGMCRWRSEETLLPRPPGARRTWRTRSSPVRKLEKVEGFTRSRRIPKTRAWRKQDPRTRTSHPAHHHRPSQRPCQAPLGSGVLQPLRIVPHVALRVALEARAGTPVMRSGAASGSMCLC
TMEM203	ENST00000343666.6	oORF (ouORF)	ATG	+	+	+	+	131	2	MASDRGGRSRAARVESRVGAGGLPAHQGRGLGLAGPLAASRSQQRRQARARATGRGDAAPRVARSAGPRPALNGRDALLAPGAGAVARLRHLRDLRAPAGPVGVLCAAGTACGWPGPGPLLVERVRAFLRR
SLC35E3	ENST00000398004.4	oORF (ouORF)	ATG	+	+	+	+	132	2	MPLLGQTVRSASARTRRWSRRAAGDRPGAPSEARRPQLRGDHGIAGGPSAGPLANRRRAPVQPAGVHLHCVPQQMDLCVPRLPQHEPDPGALRGHLAGLVYLPEAGHLCPQKSAALQAPPPGPQLLWLCGLH
P2RX5	ENST00000225328.10	oORF (ouORF)	ATG	+	+	+	+	135	2	MSARGPGGPQARLRARHGAGGLQGALPVAVRLQDREVCHRQEQEGGPAVPAAAGLHPGVPGRMGVPDKEGLPRRRHLPAECCHHQSQGRGLHQHLGSWAADLGCRRLRHSSPGRERLFCGHQPDCDPQPAAERLC
RUSC1	ENST00000490373.5	oORF (ouORF)	ATG	+	+	+	+	136	1	MPLSWASSTPSSWSCGFPVSRKMQACSPSCTCQQDFSPWPAVVVPPCPQSCCSCCSHCRCSLSTWTCSLSTTTTCPWAHLRPLPLQAHLQLCSRLCKPCCTLGAGWPRAFGGLPRKLLQTPLTLQTFPHQGAGGSS
REPIN1	ENST00000397281.6	oORF (ouORF)	ATG	+	+	+	+	136	1	MGIGVSLLLQFSLTPGGYRSVGRSRRCSRGSIPRNIPKRSWKKPHPQLCSLQGSSVSVCPASQSCCAARMWHRKQQTQGEGSIRHCREQWPHFLQRKNRCWNVVAGAPWPWAWPSPDSFLGPPRSHPRPWGRSPAG
TMEM170B	ENST00000379426.2	oORF (ouORF)	ATG	+	+	+	+	138	2	MSPRRGGGCLGDTLSGPPTEALRLQQQQRPARRPAASTSGGGLEEPRTRRRPPSLAAAAAARHPRRGRRAPLGEDEGGGGRPLHDQPVGAAGPEPLGPRDGAEEPHGDVVLDLPLGSLLFSVCPWCCRSVDVCDAAEA
SRD5A1	ENST00000274192.7	oORF (ouORF)	ATG	+	+	+	+	143	2	MLPAAASGAWSTLPSPGDGNGDGGGGGAPAGRARLPAVRRGLRGLRAQSSDELSVRPPRAAQPQAPSAGAGRLGGAGAALAGPAALPVRQRVRPASPQRAQLHPPGHVPRPLRASVLNLPISDARRKAYATVGVYNGDYVLYL
RASGEF1C	ENST00000361132.9	oORF (ouORF)	ATG	+	+	+	+	148	2	MGRARSSGAPGAGRHATDAECLRHGHPRQPQPTPHRAHRWRTGWAAPPGWSAILSLPGNTDPAPGAHSRLLPRESLHLHLPAELSPLHRAPGAPGPGLPPVHRAAAAGQAGAGQGPGPEVRPQTAAAVGRVDRDLPKGLPGRVDYRAP
PLCB1	ENST00000378641.7	oORF (ouORF)	ATG	+	+	+	+	148	2	MVRFEAAAAEEQNPPRLAASADRLGFSSPSEAPHPPRAPDLASRPGHGRALRPRALCLLSGAGGRCGGREAGEAGGEQSRAPPEQRKEPAPRAPRPAHGPQSLPRSPGPPGAQMSPDGRGSTRSARLATQARVRVRQPQEGHQIRQVG
SLC39A13	ENST00000362021.9	oORF (ouORF)	ATG	+	+	+	+	156	2	MAGAARIAAAAAARTWHAWMSLPWLWHGGPKAPLPHCPCPGALGKGWGFPAGPPEPGDCDGLSPGQQGKRVLGGSAERRAAGHLDLLPPGFPHGGAQWGLPVACHSPRDGDHAALRSWGLAPEAAAQLRPGGTLGQCVSASAARSLGLHVQRQPWW
ABHD8	ENST00000247706.4	oORF (ouORF)	ATG	+	+	+	+	164	2	MRTHHADRGDRRYLLLPAGHAPQRRGATGERRVQRWLHLCRGQARPRAAGEACRTRPSRCPTSTIIRILGCSPGGPLRLGPLSAPDHRVPQWAVAGGKPGPSPSSRPPTRAEWLWGAAGRPGGGAGRSGGQRWPLGPRQRRQRQRQWQWWAAAASQAPQEDHPY
COQ8B	ENST00000679012.1	oORF (ouORF)	ATG	+	+	+	+	165	2	MWLKVGGLLRGTGGQLGQTVGWPCGALGPGPHRWGPCGGSWAQKFYQDGPGRGLGEEDIRRAREARPRKTPRPQLSDRSRERKVPASRISRLANFGGLAVGLGLGVLAEMAKKSMPGGRLQSEGGSGLDSSPFLSEANAERIVQTLCTVRGAALKLHQPSAAAHL
WAC	ENST00000651598.1	oORF (ouORF)	ATG	+	+	+	+	168	1	MFYRHLSIHRRVTPVAVITDMKRCETPEILHHQIKCCGDLIVLKTNTVTAQVTVRPKMCILTELERGMVGPVTLHKKIHTTTVLFIVQIHILLIQAITQAKLQMHLMILQMTGLSILALLGKSTTTIVEQKFHNGKNQKSGLKENRDKKKQTRWQSTASQKIGITEER
PIDD1	ENST00000347755.10	oORF (ouORF)	ATG	+	+	+	+	171	2	MSGLQGPSVGDGCNGGGARAGGSCCRRRCFRGFGRRVQGAAFPGRQPAELGPVPRGLPAAAAPVCPAASAAAAGGILASEHSRGPSAAGGHPGPAASEPVLPPLPGPQRRATPGHTGCLSPGCPDQPARWSEWPGPSGPPGPELQQPGDTAGLCPADARSGCALAVSQLPL
RAB34	ENST00000395245.9	oORF (ouORF)	ATG	+	+	+	+	197	2	MVGQPQPRDDVGSPRPRVIVGTIRPRVIVGTIRPRVIVGSARARPPPDGTPRPQLAAEESPRPRVIFGTPRARVILGSPRPRVIVSSPWPAVVVASPRPRTPVGSPWPRVVVGTPRPRVIVGSPRARVADADPASAPSQGALQGRRQDEHSGTRAEGSRPGGAAPVPEEGGRFARAQRLPPPRHLRLPGAPDRHRGI
RCBTB2	ENST00000544492.5	oORF (ouORF)	ATG	+	+	+	+	208	2	MLDVGKWPIFSLCSEEELQLIRQACVFGSAGNEVLYTTVNDEIFVLGTNCCGCLGLGDVQSTIEPRRLDSLNGKKIACLSYGSGPHIVLATTVNQPIPRRVTGCLQNKVVVTIACGQMCCMAVVDTGEVYVWGYNGNGQLGLGNSGNQPTPCRVAALQGIRVQRDYRDCSLSLHTHVCGQDAGWARVHVGPVPGSVRDPPAPHPLLLH
UBE2E2	ENST00000425792.5	oORF (ouORF)	ATG	+	+	+	+	212	1	MADVGLALSRSLPGGRAGTRTRGCARGRPGGGGSRRWWLHFPGLRGSHSDSRGQQPQEPELERPGAAAAAALRDLKCPLRHKELMTVQALVEEVPMEINVKVFSKNQKENKFSPRKRREKYPAKPLLNCQLVLKEFRRNLQKSHWTLLPTVVLDPKETTFMNGGQLYWDPQDLSMKEGCSFLTLPFHQTIRLNPLRLPSEQESITVILTAKV
