## Supplementary materials (DataS2) for "Discovery of evolutionarily extended *cis*-regulatory overlapping genes expanding the protein universe from animals to humans"

### Sheet: Sheet1
Name	Gene(s)	Protein sequence	Protein change	Genomic alteration	The position of an internal Met (2nd Met) (aa)	Emerged oORF (USURP)	oORF (USURP) length (aa)	SEP/LEP	uORF/oORF	Condition(s)	Clinical significance (Last reviewed)	Review status	Accession	GRCh37Chromosome	GRCh37Location	GRCh38Chromosome	GRCh38Location	VariationID	AlleleID(s)	dbSNP ID	Canonical SPDI
NM_024649.5(BBS1):c.17dup (p.Ser7fs)	BBS1	MAAASSSDSDACGAESNEANSKWLDAHYDPMANIHTFSACLALADLHGDGEYKLVVGDLGPGGQQPRLKVLKGPLVMTESPLPALPAAAATFLMEQHEPRTPALALASGPCVYVYKNLRPYFKFSLPQLPPNPLEQDLWNQAKEDRIDPLTLKEMLESIRETAEEPLSIQSLRFLQLELSEMEAFVNQHKSNSIKRQTVITTMTTLKKNLADEDAVSCLVLGTENKELLVLDPEAFTILAKMSLPSVPVFLEVSGQFDVEFRLAAACRNGNIYILRRDSKHPKYCIELSAQPVGLIRVHKVLVVGSTQDSLHGFTHKGKKLWTVQMPAAILTMNLLEQHSRGLQAVMAGLANGEVRIYRDKALLNVIHTPDAVTSLCFGRYGREDNTLIMTTRGGGLII…	S7fs	Single nucleotide insertion	31	MAAASSIGFRRLRS	14	SEP	uORF	Retinal dystrophy|Bardet-Biedl syndrome|not provided	Pathogenic/Likely pathogenic(Last reviewed: Aug 21, 2022)	criteria provided, multiple submitters, no conflicts	VCV000412283	11	66278146 - 66278147	11	66510675 - 66510676	412283	398446	rs1166022838	NC_000011.10:66510675:C:CC
NM_000136.3(FANCC):c.29dup (p.Cys10fs)	FANCC	MAQDSVDLSCDYQFWMQKLSVWDQASTLETQQDTCLHVAQFQEFLRKMYEALKEMDSNTVIERFPTIGQLLAKACWNPFILAYDESQKILIWCLCCLINKEPQNSGQSKLNSWIQGVLSHILSALRFDKEVALFTQGLGYAPIDYYPGLLKNMVLSLASELRENHLNGFNTQRRMAPERVASLSRVCVPLITLTDVDPLVEALLICHGREPQEILQPEFFEAVNEAILLKKISLPMSAVVCLWLRHLPSLEKAMLHLFEKLISSERNCLRRIECFIKDSSLPQAACHPAIFRVVDEMFRCALLETDGALEIIATIQVFTQCFVEALEKASKQLRFALKTYFPYTSPSLAMVLLQDPQDIPRGHWLQTLKHISELLREAVEDQTHGSCGGPFESWFLFIH…	C10fs	Single nucleotide insertion	16	MAQDSVDLSW	10	SEP	uORF	Hereditary cancer-predisposing syndrome|Fanconi anemia|not provided	Pathogenic/Likely pathogenic(Last reviewed: Sep 21, 2021)	criteria provided, multiple submitters, no conflicts	VCV000237069	9	98011544 - 98011545	9	95249262 - 95249263	237069	240643	rs878853671	NC_000009.12:95249262:C:CC
NM_001692.4(ATP6V1B1):c.33dup (p.Leu12fs)	ATP6V1B1	MAMEIDSRPGGLPGSSCNLGAAREHMQAVTRNYITHPRVTYRTVCSVNGPLVVLDRVKFAQYAEIVHFTLPDGTQRSGQVLEVAGTKAIVQVFEGTSGIDARKTTCEFTGDILRTPVSEDMLGRVFNGSGKPIDKGPVVMAEDFLDINGQPINPHSRIYPEEMIQTGISPIDVMNSIARGQKIPIFSAAGLPHNEIAAQICRQAGLVKKSKAVLDYHDDNFAIVFAAMGVNMETARFFKSDFEQNGTMGNVCLFLNLANDPTIERIITPRLALTTAEFLAYQCEKHVLVILTDMSSYAEALREVSAAREEVPGRRGFPGYMYTDLATIYERAGRVEGRGGSITQIPILTMPNDDITHPIPDLTGFITEGQIYVDRQLHNRQIYPPINVLPSLSRLMKSA…	L12fs	Single nucleotide insertion	26	MAMEIDSRPGGAPRQ	15	SEP	uORF	not provided|Renal tubular acidosis with progressive nerve deafness	Pathogenic(Last reviewed: Mar 30, 2023)	criteria provided, multiple submitters, no conflicts	VCV001458122	2	71163111 - 71163112	2	70935981 - 70935982	1458122	1471686		NC_000002.12:70935981:GGGGGG:GGGGGGG
NM_000249.4(MLH1):c.34dup (p.Asp12fs)	MLH1	MSFVAGVIRRLDETVVNRIAAGEVIQRPANAIKEMIENCLDAKSTSIQVIVKEGGLKLIQIQDNGTGIRKEDLDIVCERFTTSKLQSFEDLASISTYGFRGEALASISHVAHVTITTKTADGKCAYRASYSDGKLKAPPKPCAGNQGTQITVEDLFYNIATRRKALKNPSEEYGKILEVVGRYSVHNAGISFSVKKQGETVADVRTLPNASTVDNIRSIFGNAVSRELIEIGCEDKTLAFKMNGYISNANYSVKKCIFLLFINHRLVESTSLRKAIETVYAAYLPKNTHPFLYLSLEISPQNVDVNVHPTKHEVHFLHEESILERVQQHIESKLLGSNSSRMYFTQTLLPGLAGPSGEMVKSTTSLTSSSTSGSSDKVYAHQMVRTDSREQKLDAFLQP…	D12fs	Single nucleotide insertion	35	MSFVAGVIRRLGRDSGEPHRGGGSYPAAS	29	SEP	uORF	not provided|Hereditary cancer-predisposing syndrome	Pathogenic/Likely pathogenic(Last reviewed: Jul 23, 2018)	criteria provided, multiple submitters, no conflicts	VCV000439177	3	37035070 - 37035071	3	36993579 - 36993580	439177	432560	rs1553637196	NC_000003.12:36993579:GG:GGG
NM_000249.4(MLH1):c.38dup (p.Thr14fs)	MLH1	MSFVAGVIRRLDETVVNRIAAGEVIQRPANAIKEMIENCLDAKSTSIQVIVKEGGLKLIQIQDNGTGIRKEDLDIVCERFTTSKLQSFEDLASISTYGFRGEALASISHVAHVTITTKTADGKCAYRASYSDGKLKAPPKPCAGNQGTQITVEDLFYNIATRRKALKNPSEEYGKILEVVGRYSVHNAGISFSVKKQGETVADVRTLPNASTVDNIRSIFGNAVSRELIEIGCEDKTLAFKMNGYISNANYSVKKCIFLLFINHRLVESTSLRKAIETVYAAYLPKNTHPFLYLSLEISPQNVDVNVHPTKHEVHFLHEESILERVQQHIESKLLGSNSSRMYFTQTLLPGLAGPSGEMVKSTTSLTSSSTSGSSDKVYAHQMVRTDSREQKLDAFLQP…	T14fs	Single nucleotide insertion	35	MSFVAGVIRRLDEDSGEPHRGGGSYPAAS	29	SEP	uORF	Lynch syndrome|Hereditary cancer-predisposing syndrome|Hereditary nonpolyposis colorectal neoplasms	Pathogenic(Last reviewed: Apr 6, 2023)	criteria provided, multiple submitters, no conflicts	VCV000237338	3	37035075 - 37035076	3	36993584 - 36993585	237338	239142	rs63750057	NC_000003.12:36993584:A:AA
NM_004329.3(BMPR1A):c.40dup (p.Tyr14fs)	BMPR1A	MPQLYIYIRLLGAYLFIISRVQGQNLDSMLHGTGMKSDSDQKKSENGVTLAPEDTLPFLKCYCSGHCPDDAINNTCITNGHCFAIIEEDDQGETTLASGCMKYEGSDFQCKDSPKAQLRRTIECCRTNLCNQYLQPTLPPVVIGPFFDGSIRWLVLLISMAVCIIAMIIFSSCFCYKHYCKSISSRRRYNRDLEQDEAFIPVGESLKDLIDQSQSSGSGSGLPLLVQRTIAKQIQMVRQVGKGRYGEVWMGKWRGEKVAVKVFFTTEEASWFRETEIYQTVLMRHENILGFIAADIKGTGSWTQLYLITDYHENGSLYDFLKCATLDTRALLKLAYSAACGLCHLHTEIYGTQGKPAIAHRDLKSKNILIKKNGSCCIADLGLAVKFNSDTNEVDVPLN…	Y14fs	Single nucleotide insertion	29	MPQLYIYIRLLGALFVHHFSCSRTESG	27	SEP	uORF	Juvenile polyposis syndrome|not provided	Pathogenic/Likely pathogenic(Last reviewed: May 17, 2022)	criteria provided, multiple submitters, no conflicts	VCV000545791	10	88635814 - 88635815	10	86876057 - 86876058	545791	536365	rs1554886815	NC_000010.11:86876057:T:TT
NM_000546.6(TP53):c.38dup (p.Leu14fs)	TP53	MEEPQSDPSVEPPLSQETFSDLWKLLPENNVLSPLPSQAMDDLMLSPDDIEQWFTEDPGPDEAPRMPEAAPPVAPAPAAPTPAAPAPAPSWPLSSSVPSQKTYQGSYGFRLGFLHSGTAKSVTCTYSPALNKMFCQLAKTCPVQLWVDSTPPPGTRVRAMAIYKQSQHMTEVVRRCPHHERCSDSDGLAPPQHLIRVEGNLRVEYLDDRNTFRHSVVVPYEPPEVGSDCTTIHYNYMCNSSCMGGMNRRPILTIITLEDSSGNLLGRNSFEVRVCACPGRDRRTEEENLRKKGEPHHELPPGSTKRALPNNTSSSPQPKKKPLDGEYFTLQIRGRERFEMFRELNEALELKDAQAGKEPGGSRAHSSHLKSKKGQSTSRHKKLMFKTEGPDSD	L14fs	Single nucleotide insertion	40	MEEPQSDPSVEPPSESGNIFRPMETTS	27	SEP	uORF	Li-Fraumeni syndrome 1	Pathogenic/Likely pathogenic(Last reviewed: Apr 11, 2023)	criteria provided, multiple submitters, no conflicts	VCV000487431	17	7579874 - 7579875	17	7676556 - 7676557	487431	480490	rs1555527002	NC_000017.11:7676556:GGGGG:GGGGGG
NM_032043.3(BRIP1):c.55dup (p.Tyr19fs)	BRIP1	MSSMWSEYTIGGVKIYFPYKAYPSQLAMMNSILRGLNSKQHCLLESPTGSGKSLALLCSALAWQQSLSGKPADEGVSEKAEVQLSCCCACHSKDFTNNDMNQGTSRHFNYPSTPPSERNGTSSTCQDSPEKTTLAAKLSAKKQASIYRDENDDFQVEKKRIRPLETTQQIRKRHCFGTEVHNLDAKVDSGKTVKLNSPLEKINSFSPQKPPGHCSRCCCSTKQGNSQESSNTIKKDHTGKSKIPKIYFGTRTHKQIAQITRELRRTAYSGVPMTILSSRDHTCVHPEVVGNFNRNEKCMELLDGKNGKSCYFYHGVHKISDQHTLQTFQGMCKAWDIEELVSLGKKLKACPYYTARELIQDADIIFCPYNYLLDAQIRESMDLNLKEQVVILDEAHNIE…	Y19fs	Single nucleotide insertion	28	MSSMWSEYTIGGVKIYFPL	19	SEP	uORF	Hereditary cancer-predisposing syndrome|Familial cancer of breast|Fanconi anemia complementation group J	Pathogenic/Likely pathogenic(Last reviewed: Apr 3, 2023)	criteria provided, multiple submitters, no conflicts	VCV000574250	17	59938845 - 59938846	17	61861484 - 61861485	574250	571422	rs1567878148	NC_000017.11:61861484:AA:AAA
NM_000249.4(MLH1):c.67dup (p.Glu23fs)	MLH1	MSFVAGVIRRLDETVVNRIAAGEVIQRPANAIKEMIENCLDAKSTSIQVIVKEGGLKLIQIQDNGTGIRKEDLDIVCERFTTSKLQSFEDLASISTYGFRGEALASISHVAHVTITTKTADGKCAYRASYSDGKLKAPPKPCAGNQGTQITVEDLFYNIATRRKALKNPSEEYGKILEVVGRYSVHNAGISFSVKKQGETVADVRTLPNASTVDNIRSIFGNAVSRELIEIGCEDKTLAFKMNGYISNANYSVKKCIFLLFINHRLVESTSLRKAIETVYAAYLPKNTHPFLYLSLEISPQNVDVNVHPTKHEVHFLHEESILERVQQHIESKLLGSNSSRMYFTQTLLPGLAGPSGEMVKSTTSLTSSSTSGSSDKVYAHQMVRTDSREQKLDAFLQP…	E23fs	Single nucleotide insertion	35	MSFVAGVIRRLDETVVNRIAAGGSYPAAS	29	SEP	uORF	Hereditary nonpolyposis colorectal neoplasms|Hereditary cancer-predisposing syndrome|not provided	Pathogenic(Last reviewed: Mar 8, 2022)	criteria provided, multiple submitters, no conflicts	VCV000422508	3	37035100 - 37035101	3	36993609 - 36993610	422508	406196	rs63750822	NC_000003.12:36993609:GGGGG:GGGGGG
NM_004287.5(GOSR2):c.22dup (p.Thr8fs)	GOSR2|LRRC37A2	MDPLFQQTHKQVHEIQSCMGRLETADKQSVHIVENEIQASIDQIFSRLERLEILSSKEPPNKRQNARLRVDQLKYDVQHLQTALRNFQHRRHAREQQERQREELLSRTFTTNDSDTTIPMDESLQFNSSLQKVHNGMDDLILDGHNILDGLRTQRLTLKGTQKKILDIANMLGLSNTVMRLIEKRAFQDKYFMIGGMLLTCVVMFLVVQYLT	T8fs	Single nucleotide insertion	19	MDPLFQQNAQAGPRDPVLHGTPGDGRQAVCAHSRKRNPSKHRPDIQPSRTSGDFVQQGAP	60	SEP	oORF	Progressive myoclonic epilepsy|GOSR2-Related Disorders|not provided|Inborn genetic diseases	Pathogenic/Likely pathogenic(Last reviewed: May 12, 2023)	criteria provided, multiple submitters, no conflicts	VCV000405440	17	45000577 - 45000578	17	46923211 - 46923212	405440	402756	rs746855352	NC_000017.11:46923211:AAA:AAAA
NM_007194.4(CHEK2):c.31dup (p.Gln11fs)	CHEK2	MSRESDVEAQQSHGSSACSQPHGSVTQSQGSSSQSQGISSSSTSTMPNSSQSSHSSSGTLSSLETVSTQELYSIPEDQEPEDQEPEEPTPAPWARLWALQDGFANLECVNDNYWFGRDKSCEYCFDEPLLKRTDKYRTYSKKHFRIFREVGPKNSYIAYIEDHSGNGTFVNTELVGKGKRRPLNNNSEIALSLSRNKVFVFFDLTVDDQSVYPKALRDEYIMSKTLGSGACGEVKLAFERKTCKKVAIKIISKRKFAIGSAREADPALNVETEIEILKKLNHPCIIKIKNFFDAEDYYIVLELMEGGELFDKVVGNKRLKEATCKLYFYQMLLAVQYLHENGIIHRDLKPENVLLSSQEEDCLIKITDFGHSKILGETSLMRTLCGTPTYLAPEVLVSV…	Q11fs	Single nucleotide insertion	46	MSRESDVEAQPVSWQQCLFTAPWQRYPVPRLLLTVPGHIQLLYQHDAKLQPVLSLQLWDTELLRDSVHSGTLFYS	75	SEP	oORF	not provided|Hereditary breast ovarian cancer syndrome|Hereditary cancer-predisposing syndrome|Familial cancer of breast	Pathogenic/Likely pathogenic(Last reviewed: Aug 16, 2022)	criteria provided, multiple submitters, no conflicts	VCV000410036	22	29130678 - 29130679	22	28734690 - 28734691	410036	404382	rs1555932913	NC_000022.11:28734690:G:GG
NM_000030.3(AGXT):c.33dup (p.Lys12fs)	AGXT	MASHKLLVTPPKALLKPLSIPNQLLLGPGPSNLPPRIMAAGGLQMIGSMSKDMYQIMDEIKEGIQYVFQTRNPLTLVISGSGHCALEAALVNVLEPGDSFLVGANGIWGQRAVDIGERIGARVHPMTKDPGGHYTLQEVEEGLAQHKPVLLFLTHGESSTGVLQPLDGFGELCHRYKCLLLVDSVASLGGTPLYMDRQGIDILYSGSQKALNAPPGTSLISFSDKAKKKMYSRKTKPFSFYLDIKWLANFWGCDDQPRMYHHTIPVISLYSLRESLALIAEQGLENSWRQHREAAAYLHGRLQALGLQLFVKDPALRLPTVTTVAVPAGYDWRDIVSYVIDHFDIEIMGGLGPSTGKVLRIGLLGCNATRENVDRVTEALRAALQHCPKKKL	K12fs	Single nucleotide insertion	38	MASHKLLVTPPQGPAQAPLHPQPAPAGAWSFQPASSHHGSRGAADDRVHEQGYVPDHGRDQGRHPVRVPDQEPTHTGHLWLGTLCPGGRPGQCAGAWGLLPGWGQWHLGAASRGHRGAHRSPSAPDDQGPWRPLHTAGGGGGPGPAQASAAVLNPRGVVHRRAAAP	166	LEP	oORF	Primary hyperoxaluria|not provided|Primary hyperoxaluria, type I	Pathogenic(Last reviewed: Feb 23, 2023)	criteria provided, multiple submitters, no conflicts	VCV000140583	2	241808307 - 241808308	2	240868890 - 240868891	140583	150264	rs180177201	NC_000002.12:240868890:CCCCCCCC:CCCCCCCCC
NM_024757.5(EHMT1):c.40dup (p.Glu14fs)	EHMT1	MAAADAEAVPARGEPQQDCCVKTELLGEETPMAADEGSAEKQAGEAHMAADGETNGSCENSDASSHANAAKHTQDSARVNPQDGTNTLTRIAENGVSERDSEAAKQNHVTADDFVQTSVIGSNGYILNKPALQAQPLRTTSTLASSLPGHAAKTLPGGAGKGRTPSAFPQTPAAPPATLGEGSADTEDRKLPAPGADVKVHRARKTMPKSVVGLHAASKDPREVREARDHKEPKEEINKNISDFGRQQLLPPFPSLHQSLPQNQCYMATTKSQTACLPFVLAAAVSRKKKRRMGTYSLVPKKKTKVLKQRTVIEMFKSITHSTVGSKGEKDLGASSLHVNGESLEMDSDEDDSEELEEDDGHGAEQAAAFPTEDSRTSKESMSEADRAQKMDGESEEEQ…	E14fs	Single nucleotide insertion	32	MAAADAEAVPARGGASAGLLCENRAAGRRDTYGCR	35	SEP	oORF	not provided|Kleefstra syndrome 1	Pathogenic(Last reviewed: Aug 4, 2021)	criteria provided, multiple submitters, no conflicts	VCV000852882	9	140605431 - 140605432	9	137710979 - 137710980	852882	835952	rs1564618717	NC_000009.12:137710979:GGGGGG:GGGGGGG
NM_032237.5(POMK):c.43dup (p.Arg15fs)	POMK	MEKQPQNSRRGLAPREVPPAVGLLLIMALMNTLLYLCLDHFFIAPRQSTVDPTHCPYGHFRIGQMKNCSPWLSCEELRTEVRQLKRVGEGAVKRVFLSEWKEHKVALSQLTSLEMKDDFLHGLQMLKSLQGTHVVTLLGYCEDDNTMLTEYHPLGSLSNLEETLNLSKYQNVNTWQHRLELAMDYVSIINYLHHSPVGTRVMCDSNDLPKTLSQYLLTSNFSILANDLDALPLVNHSSGMLVKCGHRELHGDFVAPEQLWPYGEDVPFHDDLMPSYDEKIDIWKIPDISSFLLGHIEGSDMVRFHLFDIHKACKSQTPSERPTAQDVLETYQKVLDTLRDAMMSQAREML	R15fs	Single nucleotide insertion	27	MEKQPQNSRRGLAPPRGAASCWAAADHGPDEYSALPLPRPLLHRSSTIHCGPHTLSLWSLQDRTDEKLLTLAVLRGAENRSETAEACWGRSCKESLSV	98	SEP	oORF	Limb-girdle muscular dystrophy due to POMK deficiency|Muscular dystrophy-dystroglycanopathy (congenital with brain and eye anomalies), type a, 12|not provided	Pathogenic/Likely pathogenic(Last reviewed: Mar 18, 2022)	criteria provided, multiple submitters, no conflicts	VCV000817678	8	42958728 - 42958729	8	43103585 - 43103586	817678	805578	rs749980792	NC_000008.11:43103585:CCCCCC:CCCCCCC
NM_003106.4(SOX2):c.59dup (p.Gly21fs)	LOC108281177|SOX2|SOX2-OT	MYNMMETELKPPGPQQTSGGGGGNSTAAAAGGNQKNSPDRVKRPMNAFMVWSRGQRRKMAQENPKMHNSEISKRLGAEWKLLSETEKRPFIDEAKRLRALHMKEHPDYKYRPRRKTKTLMKKDKYTLPGGLLAPGGNSMASGVGVGAGLGAGVNQRMDSYAHMNGWSNGSYSMMQDQLGYPQHPGLNAHGAAQMQPMHRYDVSALQYNSMTSSQTYMNGSPTYSMSYSQQGTPGMALGSMGSVVKSEASSSPPVVTSSSHSRAPCQAGDLRDMISMYLPGAEVPEPAAPSRLHMSQHYQSGPVPGTAINGTLPLSHM	G21fs	Single nucleotide insertion	45	MYNMMETELKPPGPQQTSGGRRRQLHRGGGRRQPEKQPGPRQAAHECLHGVVPRAAAQDGPGEPQDAQLGDQQAPGRRVETFVGDGEAAVHRRG	94	SEP	oORF	not provided|Anophthalmia/microphthalmia-esophageal atresia syndrome	Pathogenic(Last reviewed: Sep 3, 2021)	criteria provided, multiple submitters, no conflicts	VCV000279895	3	181430201 - 181430202	3	181712413 - 181712414	279895	264146	rs398122803	NC_000003.12:181712413:GGGGGG:GGGGGGG
NM_032043.3(BRIP1):c.68dup (p.Ser24fs)	BRIP1	MSSMWSEYTIGGVKIYFPYKAYPSQLAMMNSILRGLNSKQHCLLESPTGSGKSLALLCSALAWQQSLSGKPADEGVSEKAEVQLSCCCACHSKDFTNNDMNQGTSRHFNYPSTPPSERNGTSSTCQDSPEKTTLAAKLSAKKQASIYRDENDDFQVEKKRIRPLETTQQIRKRHCFGTEVHNLDAKVDSGKTVKLNSPLEKINSFSPQKPPGHCSRCCCSTKQGNSQESSNTIKKDHTGKSKIPKIYFGTRTHKQIAQITRELRRTAYSGVPMTILSSRDHTCVHPEVVGNFNRNEKCMELLDGKNGKSCYFYHGVHKISDQHTLQTFQGMCKAWDIEELVSLGKKLKACPYYTARELIQDADIIFCPYNYLLDAQIRESMDLNLKEQVVILDEAHNIE…	S24fs	Single nucleotide insertion	28	MSSMWSEYTIGGVKIYFPYKAYPVTACYDEFYSQRIKQQATLFVGESHRKWKKLSLTLFCFSMATIS	67	SEP	oORF	Hereditary cancer-predisposing syndrome|Familial cancer of breast|Fanconi anemia complementation group J	Pathogenic(Last reviewed: Feb 7, 2023)	criteria provided, multiple submitters, no conflicts	VCV000407789	17	59938832 - 59938833	17	61861471 - 61861472	407789	402324	rs1555618716	NC_000017.11:61861471:GGG:GGGG
NM_025243.4(SLC19A3):c.74dup (p.Ser26fs)	SLC19A3	MDCYRTSLSSSWIYPTVILCLFGFFSMMRPSEPFLIPYLSGPDKNLTSAEITNEIFPVWTYSYLVLLLPVFVLTDYVRYKPVIILQGISFIITWLLLLFGQGVKTMQVVEFFYGMVTAAEVAYYAYIYSVVSPEHYQRVSGYCRSVTLAAYTAGSVLAQLLVSLANMSYFYLNVISLASVSVAFLFSLFLPMPKKSMFFHAKPSREIKKSSSVNPVLEETHEGEAPGCEEQKPTSEILSTSGKLNKGQLNSLKPSNVTVDVFVQWFQDLKECYSSKRLFYWSLWWAFATAGFNQVLNYVQILWDYKAPSQDSSIYNGAVEAIATFGGAVAAFAVGYVKVNWDLLGELALVVFSVVNAGSLFLMHYTANIWACYAGYLIFKSSYMLLITIAVFQIAVNLN…	S26fs	Single nucleotide insertion	27	MDCYRTSLSSSWIYPTVILCLFGFFLHDETLRTIPYPIFIWTR	43	SEP	oORF	not provided|Biotin-responsive basal ganglia disease	Pathogenic(Last reviewed: Dec 8, 2022)	criteria provided, multiple submitters, no conflicts	VCV000190224	2	228566960 - 228566961	2	227702244 - 227702245	190224	188047	rs786205213	NC_000002.12:227702244:AAAAAA:AAAAAAA
NM_032043.3(BRIP1):c.78dup (p.Ala27fs)	BRIP1	MSSMWSEYTIGGVKIYFPYKAYPSQLAMMNSILRGLNSKQHCLLESPTGSGKSLALLCSALAWQQSLSGKPADEGVSEKAEVQLSCCCACHSKDFTNNDMNQGTSRHFNYPSTPPSERNGTSSTCQDSPEKTTLAAKLSAKKQASIYRDENDDFQVEKKRIRPLETTQQIRKRHCFGTEVHNLDAKVDSGKTVKLNSPLEKINSFSPQKPPGHCSRCCCSTKQGNSQESSNTIKKDHTGKSKIPKIYFGTRTHKQIAQITRELRRTAYSGVPMTILSSRDHTCVHPEVVGNFNRNEKCMELLDGKNGKSCYFYHGVHKISDQHTLQTFQGMCKAWDIEELVSLGKKLKACPYYTARELIQDADIIFCPYNYLLDAQIRESMDLNLKEQVVILDEAHNIE…	A27fs	Single nucleotide insertion	28	MSSMWSEYTIGGVKIYFPYKAYPSQLCYDEFYSQRIKQQATLFVGESHRKWKKLSLTLFCFSMATIS	67	SEP	oORF	Hereditary cancer-predisposing syndrome|Neoplasm of ovary|Fanconi anemia complementation group J|not provided|Familial cancer of breast|Familial cancer of breast|Fanconi anemia complementation group J	Pathogenic/Likely pathogenic(Last reviewed: Feb 27, 2023)	criteria provided, multiple submitters, no conflicts	VCV000548896	17	59938822 - 59938823	17	61861461 - 61861462	548896	539379	rs1555618709	NC_000017.11:61861461:AA:AAA
